# Heterogeneous Nuclear Ribonucleoprotein C is an Indispensable Target in Acute Myeloid Leukemia

**DOI:** 10.1101/2023.10.02.559746

**Authors:** Vindhya Vijay, Amy Meacham, Lauren M. Katzell, Aaron J. Winer, Jesse Terrell, Vincent L. Archibald, Lauren T. Vaughn, Leylah Drusbosky, Emily Thach, Greg Welmaker, Marcello Giulianotti, Shaun Brothers, Eleonore Beurel, Jodi L. Bubenik, Maurice S. Swanson, Alberto Riva, Abdelrahman H. Elsayed, Jatinder K. Lamba, Christopher R. Cogle

**Author notes:** Authors contributed equally (Lauren M. Katzell, Aaron J. Winer, Jesse Terrell). Authors contributed equally (Vincent L. Archibald, Lauren T. Vaughn). Correspondence to: Christopher R. Cogle, M.D. 1600 SW Archer Road Box 100278 Gainesville, FL 32610-0278.

## Abstract

Refractory disease is the greatest challenge in acute myeloid leukaemia (AML). Previously, we found vascular-associated AML cells as a source for refractory disease. In this study we use a bioassay of AML cells co-cultured on bone marrow-derived endothelial cells (BMECs) to screen 31 million compounds within a mixture-based synthetic combinatorial library followed by deconvolution leading to the identification of a novel polyamine sulfonamide that is selectively toxic to AML. Using three distinct proteomics methods we identified heterogeneous nuclear ribonucleoprotein C (HNRNPC) as the compound target.

Depleting HNRNPC reduces AML cell proliferation, viability, colony formation and fails to establish AML in mice. In contrast, no changes in cell proliferation, survival, or colony outgrowth were observed when depleting HNRNPC in normal hematopoietic or stromal cells. Clinical data show that lower HNRNPC expression independently associates with prolonged survival times in 554 adult and pediatric AML patients. We show that HNRNPC regulates DNA replication initiation and the Myc transcriptional program. Using differential isoform expression and differential alternative splicing analyses, we show significant alternative splicing of MAX after HNRNPC depletion, resulting in MAX transcript isoforms that lack Myc-interacting domains, which we term non-activating MAX isoforms. These Myc-interacting domains are necessary for the obligate heterodimerization of Myc and Max and are critical for Myc transcriptional activation. We further analyzed the alternative splicing landscapes of 538 AML patients and 33 specimens from healthy individuals and show substantial alternative splicing of mRNA in AML patients despite the absence of splicing factor gene mutations. Moreover, we found significantly high expression of non-activating MAX isoforms in healthy individuals, while AML patients highly expressed fully functional MAX isoforms, suggesting that MAX splicing may serve an important functional role in AML. Together, these data show HNRNPC as an indispensable splicing repressor in AML that is necessary for supporting deregulated Myc-Max activity and suggest HNRNPC as a potential therapeutic target for AML.
