## Supplemental Table 1 for "Heterogeneous Nuclear Ribonucleoprotein C is an Indispensable Target in Acute Myeloid Leukemia"

### Sheet: Sheet1
Supplemental Table 1
2210 positional scanning
	C'				N'
Sample ID	R1	R1	R2	R2	R3	R3	BMEC	Average AML (KG1) Toxicity (%)
2210-1	Ala	S-methyl	X		X			-6.94195
2210-2	Asp	R-hydroxyethyl	X		X			-7.36086
2210-3	Glu	R-hydroxypropyl	X		X			-2.57331
2210-4	Phe	S-benzyl	X		X		D	97.8456
2210-5	Gly	hydrogen	X		X			#DIV/0!
2210-6	Ile	S-2-butyl	X		X		D	82.5254
2210-7	Leu	S-isobutyl	X		X		D	98.1448
2210-8	Ser	R-hydroxymethyl	X		X			5.20646
2210-9	Thr	(R,R)-1-hydroxyethyl	X		X			-5.68522
2210-10	Val	S-isopropyl	X		X			37.1035
2210-11	Tyr	S-4-hydroxybenzyl	X		X		SD	55.8348
2210-12	Phenylgylcine	S-phenyl	X		X		D	97.307
2210-13	Aminobutyric Acid	S-ethyl	X		X			31.538
2210-14	a-aminoisobutyric acid	dimethyl	X		X		SD	16.6966
2210-15	Norvaline	S-propyl	X		X		SD	49.611
2210-16	Norleucine	S-butyl	X		X		D	95.9425
2210-17	2-Naphthylalanine	S-2-naphthylmethyl	X		X		SD	98.6834
2210-18	Cyclohexyl Alanine	S-cyclohexyl	X		X		D	98.2047
2210-19	D-Ala	R-methyl	X		X			#DIV/0!
2210-20	D-Asp	S-hydroxyethyl	X		X			12.4476
2210-21	D-Glu	S-hydroxypropyl	X		X			1.25673
2210-22	D-Phe	R-benzyl	X		X
2210-23	D-Ile	R-2-butyl	X		X		D	91.3824
2210-24	D-Leu	R-isobutyl	X		X		D	98.6236
2210-25	D-Ser	S-hydroxymethyl	X		X			5.20646
2210-26	D-Thr	(S,S)-1-hydroxyethyl	X		X			-0.777977
2210-27	D-Val	R-isopropyl	X		X			47.7558
2210-28	D-Tyr	R-4-hydroxybenzyl	X		X		D	76.541
2210-29	D-Phenylgylcine	R-phenyl	X		X		D	88.7493
2210-30	D-a-aminobutyric acid	R-ethyl	X		X			27.4087
2210-31	D-Norvaline	R-propyl	X		X			0.0598444
2210-32	D-Norleucine	R-butyl	X		X		D	88.6894
2210-33	(2-naphthyl)-D-Alanine	R-2-naphthylmethyl	X		X		SD	99.2819
2210-34	D-cyclohexyl Alanine	R-cyclohexyl	X		X		SD	99.3417
2210-35	X		Ala	S-methyl	X			24.9551
2210-36	X		Asp	R-hydroxyethyl	X			-1.49611
2210-37	X		Glu	R-hydroxypropyl	X			-3.29144
2210-38	X		Phe	S-benzyl	X		D	98.6834
2210-39	X		Gly	hydrogen	X		SD	9.33573
2210-40	X		Ile	S-2-butyl	X		D	89.3477
2210-41	X		Leu	S-isobutyl	X		D	97.307
2210-42	X		Ser	R-hydroxymethyl	X			-1.55595
2210-43	X		Thr	(R,R)-1-hydroxyethyl	X			-3.65051
2210-44	X		Val	S-isopropyl	X			52.9025
2210-45	X		Tyr	S-4-hydroxybenzyl	X			22.4417
2210-46	X		Pro	* special case	X			17.8935
2210-47	X		Aminobutyric Acid	S-ethyl	X			14.1233
2210-48	X		a-aminoisobutyric acid	dimethyl	X			1.01735
2210-49	X		Norvaline	S-propyl	X		SWOLLEN	60.383
2210-50	X		Norleucine	S-butyl	X		D	98.2645
2210-51	X		2-Naphthylalanine	S-2-naphthylmethyl	X		D	97.1275
2210-52	X		Cyclohexyl Alanine	S-cyclohexyl	X		D	97.6661
2210-53	X		D-Ala	R-methyl	X			-3.47098
2210-54	X		D-Asp	S-hydroxyethyl	X			-3.94973
2210-55	X		D-Glu	S-hydroxypropyl	X			-6.58288
2210-56	X		D-Phe	R-benzyl	X		D	96.17
2210-57	X		D-Ile	R-2-butyl	X		D	91.7415
2210-58	X		D-Leu	R-isobutyl	X		D	83.1837
2210-59	X		D-Ser	S-hydroxymethyl	X			-4.8474
2210-60	X		D-Thr	(S,S)-1-hydroxyethyl	X			-2.39378
2210-61	X		D-Val	R-isopropyl	X		SD	12.0886
2210-62	X		D-Tyr	R-4-hydroxybenzyl	X			-1.25673
2210-63	X		D-Pro	*special case	X			2.99222
2210-64	X		D-a-aminobutyric acid	R-ethyl	X			-0.478755
2210-65	X		D-Norvaline	R-propyl	X		SD	16.8761
2210-66	X		D-Norleucine	R-butyl	X		D	94.9731
2210-67	X		(2-naphthyl)-D-Alanine	R-2-naphthylmethyl	X		D	98.3842
2210-68	X		D-cyclohexyl Alanine	R-cyclohexyl	X		SD	98.5637
2210-69	X		X		benzenesulfonyl chloride	phenyl		-4.54817
2210-70	X		X		thiophene-2-sulfonyl	2-thiophene		-4.06942
2210-71	X		X		2,4,6-trimethylbenzene-1-sulfonyl chloride	2,4,5-trimethylphenyl	D	94.8534
2210-72	X		X		naphthalence-2-sulfonyl chloride	2-naphthyl		32.5554
2210-73	X		X		4-chlorobenzene-1-sulfonyl chloride	4-chlorophenyl		14.3028
2210-74	X		X		4-bromobenzene-1-sulfonyl chloride	4-bromophenyl	D	64.4524
2210-75	X		X		4-iodobenzene-1-sulfonyl chloride	4-iodophenyl		44.1053
2210-76	X		X		4-(trifluoromethyl)benzene-1-sulfonyl chloride	4-(trifluormethyl)phenyl	D	86.2358
2210-77	X		X		4-methoxybenzene-1-sulfonyl chloride	4-methoxylphenyl		0.0598444
2210-78	X		X		4-tert-butylbenzene-1-sulfonyl chloride	4-tert-butylphenyl	D	97.2472
2210-79	X		X		2-chlorobenzene-1-sulfonyl chloride	2-chlorophenyl		-5.26631
2210-80	X		X		2-bromobenzene-1-sulfonyl chloride	2-bromophenyl		4.42849
2210-81	X		X		Biphenyl-4-sulfonyl chloride	4-biphenyl	D	96.1101
2210-82	X		X		3-methylbenzene-1-sulfonyl chloride	3-methylphenyl		14.9611
2210-83	X		X		4-methylbenzene-1-sulfonyl chloride	4-methylphenyl		2.21424
2210-84	X		X		X			100
2210-85	X		X		X			100
2210-86	X		X		X			100
2210-87	X		X		X			100
2210-88	X		X		X			100
2210-89	X		X		X			100
2210-90	X		X		X			100
2210-91	X		X		X			100
2210-92	X		X		X			100
2210-93	X		X		X			100
Color	Color	BMEC disruption	AML (KG1) toxicity
	light gray	some disruption (SD)
	dark gray	disruption (D)
	white	no	no
	green	no	minimal
	yellow	no	moderate
	orange	yes	substantial
