## Supplemental Table 2 for "Heterogeneous Nuclear Ribonucleoprotein C is an Indispensable Target in Acute Myeloid Leukemia"

### Sheet: Sheet1
Supplemental Table 2
2470 Deconvolution of 2210
TPI	R1 Boc Amino Acid Used	R1 Incorporated Functionality	R2 Boc Amino Acid Used	R2 Incorporated Functionality	R3 Sulfonyl Chloride Used	R3 Incorporated Functionality	BMEC	Average AML (KG1) Toxicity (%)
2470-1	Ser	R-hydroxymethyl	Ala	S-methyl	naphthalene-2-sulfonyl chloride	2-naphthyl		-3.20513
2470-2	Ser	R-hydroxymethyl	Ala	S-methyl	4-iodobenzene-1-sulfonyl chloride	4-iodophenyl		-5.98291
2470-3	Ser	R-hydroxymethyl	Ala	S-methyl	4-tert-butylbenzene-1-sulfonyl chloride	4-tert-butylphenyl		-5.41311
2470-4	Ser	R-hydroxymethyl	Asp	R-hydroxyethyl	naphthalene-2-sulfonyl chloride	2-naphthyl		-7.40741
2470-5	Ser	R-hydroxymethyl	Asp	R-hydroxyethyl	4-iodobenzene-1-sulfonyl chloride	4-iodophenyl		-1.21083
2470-6	Ser	R-hydroxymethyl	Asp	R-hydroxyethyl	4-tert-butylbenzene-1-sulfonyl chloride	4-tert-butylphenyl		-12.3219
2470-7	Ser	R-hydroxymethyl	Leu	S-isobutyl	naphthalene-2-sulfonyl chloride	2-naphthyl		-4.98575
2470-8	Ser	R-hydroxymethyl	Leu	S-isobutyl	4-iodobenzene-1-sulfonyl chloride	4-iodophenyl		7.54986
2470-9	Ser	R-hydroxymethyl	Leu	S-isobutyl	4-tert-butylbenzene-1-sulfonyl chloride	4-tert-butylphenyl	Disrupted	27.9202
2470-10	Ser	R-hydroxymethyl	Val	S-isopropyl	naphthalene-2-sulfonyl chloride	2-naphthyl		-2.5641
2470-11	Ser	R-hydroxymethyl	Val	S-isopropyl	4-iodobenzene-1-sulfonyl chloride	4-iodophenyl		4.20228
2470-12	Ser	R-hydroxymethyl	Val	S-isopropyl	4-tert-butylbenzene-1-sulfonyl chloride	4-tert-butylphenyl		-6.33903
2470-13	Val	S-isopropyl	Ala	S-methyl	naphthalene-2-sulfonyl chloride	2-naphthyl		4.77208
2470-14	Val	S-isopropyl	Ala	S-methyl	4-iodobenzene-1-sulfonyl chloride	4-iodophenyl		-1.63818
2470-15	Val	S-isopropyl	Ala	S-methyl	4-tert-butylbenzene-1-sulfonyl chloride	4-tert-butylphenyl		38.8889
2470-16	Val	S-isopropyl	Asp	R-hydroxyethyl	naphthalene-2-sulfonyl chloride	2-naphthyl		0.997151
2470-17	Val	S-isopropyl	Asp	R-hydroxyethyl	4-iodobenzene-1-sulfonyl chloride	4-iodophenyl		-3.27635
2470-18	Val	S-isopropyl	Asp	R-hydroxyethyl	4-tert-butylbenzene-1-sulfonyl chloride	4-tert-butylphenyl		-2.49288
2470-19	Val	S-isopropyl	Leu	S-isobutyl	naphthalene-2-sulfonyl chloride	2-naphthyl	Disrupted	99.5726
2470-20	Val	S-isopropyl	Leu	S-isobutyl	4-iodobenzene-1-sulfonyl chloride	4-iodophenyl	Disrupted	99.4302
2470-21	Val	S-isopropyl	Leu	S-isobutyl	4-tert-butylbenzene-1-sulfonyl chloride	4-tert-butylphenyl	Disrupted	99.5014
2470-22	Val	S-isopropyl	Val	S-isopropyl	naphthalene-2-sulfonyl chloride	2-naphthyl	Disrupted	95.2279
2470-23	Val	S-isopropyl	Val	S-isopropyl	4-iodobenzene-1-sulfonyl chloride	4-iodophenyl		45.9402
2470-24	Val	S-isopropyl	Val	S-isopropyl	4-tert-butylbenzene-1-sulfonyl chloride	4-tert-butylphenyl	Disrupted	99.1453
2470-25	Aminobutyric Acid	*special case	Ala	S-methyl	naphthalene-2-sulfonyl chloride	2-naphthyl		-3.77493
2470-26	Aminobutyric Acid	*special case	Ala	S-methyl	4-iodobenzene-1-sulfonyl chloride	4-iodophenyl		3.63248
2470-27	Aminobutyric Acid	*special case	Ala	S-methyl	4-tert-butylbenzene-1-sulfonyl chloride	4-tert-butylphenyl		-0.498575
2470-28	Aminobutyric Acid	*special case	Asp	R-hydroxyethyl	naphthalene-2-sulfonyl chloride	2-naphthyl		-6.19658
2470-29	Aminobutyric Acid	*special case	Asp	R-hydroxyethyl	4-iodobenzene-1-sulfonyl chloride	4-iodophenyl		-6.41026
2470-30	Aminobutyric Acid	*special case	Asp	R-hydroxyethyl	4-tert-butylbenzene-1-sulfonyl chloride	4-tert-butylphenyl		-15.5983
2470-31	Aminobutyric Acid	*special case	Leu	S-isobutyl	naphthalene-2-sulfonyl chloride	2-naphthyl		-4.98575
2470-32	Aminobutyric Acid	*special case	Leu	S-isobutyl	4-iodobenzene-1-sulfonyl chloride	4-iodophenyl		-7.47863
2470-33	Aminobutyric Acid	*special case	Leu	S-isobutyl	4-tert-butylbenzene-1-sulfonyl chloride	4-tert-butylphenyl		-6.90883
2470-34	Aminobutyric Acid	*special case	Val	S-isopropyl	naphthalene-2-sulfonyl chloride	2-naphthyl		-9.75783
2470-35	Aminobutyric Acid	*special case	Val	S-isopropyl	4-iodobenzene-1-sulfonyl chloride	4-iodophenyl		9.97089
2470-36	Aminobutyric Acid	*special case	Val	S-isopropyl	4-tert-butylbenzene-1-sulfonyl chloride	4-tert-butylphenyl		29.3304
2470-37	D-Leu	R-isobutyl	Ala	S-methyl	naphthalene-2-sulfonyl chloride	2-naphthyl	Disrupted	98.2533
2470-38	D-Leu	R-isobutyl	Ala	S-methyl	4-iodobenzene-1-sulfonyl chloride	4-iodophenyl	Disrupted	90.0291
2470-39	D-Leu	R-isobutyl	Ala	S-methyl	4-tert-butylbenzene-1-sulfonyl chloride	4-tert-butylphenyl	Disrupted	98.1805
2470-40	D-Leu	R-isobutyl	Asp	R-hydroxyethyl	naphthalene-2-sulfonyl chloride	2-naphthyl		37.409
2470-41	D-Leu	R-isobutyl	Asp	R-hydroxyethyl	4-iodobenzene-1-sulfonyl chloride	4-iodophenyl		15.4294
2470-42	D-Leu	R-isobutyl	Asp	R-hydroxyethyl	4-tert-butylbenzene-1-sulfonyl chloride	4-tert-butylphenyl		23.5808
2470-43	D-Leu	R-isobutyl	Leu	S-isobutyl	naphthalene-2-sulfonyl chloride	2-naphthyl	Disrupted	99.1994
2470-44	D-Leu	R-isobutyl	Leu	S-isobutyl	4-iodobenzene-1-sulfonyl chloride	4-iodophenyl	Disrupted	98.9083
2470-45	D-Leu	R-isobutyl	Leu	S-isobutyl	4-tert-butylbenzene-1-sulfonyl chloride	4-tert-butylphenyl	Disrupted	100
2470-46	D-Leu	R-isobutyl	Val	S-isopropyl	naphthalene-2-sulfonyl chloride	2-naphthyl	Disrupted	100
2470-47	D-Leu	R-isobutyl	Val	S-isopropyl	4-iodobenzene-1-sulfonyl chloride	4-iodophenyl	Disrupted	100
2470-48	D-Leu	R-isobutyl	Val	S-isopropyl	4-tert-butylbenzene-1-sulfonyl chloride	4-tert-butylphenyl	Disrupted	100
2470-49	D-Val	R-isopropyl	Ala	S-methyl	naphthalene-2-sulfonyl chloride	2-naphthyl		46.4338
2470-50	D-Val	R-isopropyl	Ala	S-methyl	4-iodobenzene-1-sulfonyl chloride	4-iodophenyl		27.2926
2470-51	D-Val	R-isopropyl	Ala	S-methyl	4-tert-butylbenzene-1-sulfonyl chloride	4-tert-butylphenyl		93.2314
2470-52	D-Val	R-isopropyl	Asp	R-hydroxyethyl	naphthalene-2-sulfonyl chloride	2-naphthyl		4.65793
2470-53	D-Val	R-isopropyl	Asp	R-hydroxyethyl	4-iodobenzene-1-sulfonyl chloride	4-iodophenyl		12.8093
2470-54	D-Val	R-isopropyl	Asp	R-hydroxyethyl	4-tert-butylbenzene-1-sulfonyl chloride	4-tert-butylphenyl		21.3974
2470-55	D-Val	R-isopropyl	Leu	S-isobutyl	naphthalene-2-sulfonyl chloride	2-naphthyl	Disrupted	100
2470-56	D-Val	R-isopropyl	Leu	S-isobutyl	4-iodobenzene-1-sulfonyl chloride	4-iodophenyl	Disrupted	100
2470-57	D-Val	R-isopropyl	Leu	S-isobutyl	4-tert-butylbenzene-1-sulfonyl chloride	4-tert-butylphenyl	Disrupted	100
2470-58	D-Val	R-isopropyl	Val	S-isopropyl	naphthalene-2-sulfonyl chloride	2-naphthyl	Disrupted	100
2470-59	D-Val	R-isopropyl	Val	S-isopropyl	4-iodobenzene-1-sulfonyl chloride	4-iodophenyl	Disrupted	100
2470-60	D-Val	R-isopropyl	Val	S-isopropyl	4-tert-butylbenzene-1-sulfonyl chloride	4-tert-butylphenyl	Disrupted	100
From 2210 deconvolution:
Color	Color	BMEC disruption	AML (KG1) toxicity
	white	no	no
	green	no	minimal
	yellow	no	moderate
	orange	yes	substantial
