## Supplemental Table 3 for "Heterogeneous Nuclear Ribonucleoprotein C is an Indispensable Target in Acute Myeloid Leukemia"

### Sheet: Sheet1
Supplementary Table 3
Information on AML patient samples used in this study
Unique Identifier	Collection Date	Gender	Age	Reason for Collection	Pathology
816	2014-02-10	M	61	AML, 75% myeloblasts
818	2014-03-28	M	77	AML, non-M3,
821	2014-04-04	M	25	AML, LPP4		MLL rearrangement
824	2014-04-07	F	67	AML 50-70 % blasts		RUNX1, MLL,and ABL copy gaines but not rearrangements 44-47,X,add(X)(p21),-1,-5,add(7)(q11.2),+8,i(8)(q10)x1-3,add(9)(p13),-10,
858	2014-09-05	F	40	M5 AML relapse 1year after chemo, no transplant. 68%blasts
872	2014-11-14	F	65	AML		46,XX(20)
874	2014-11-25	F	71	AML from MDS 5q-	diagnostic	30%blasts
878	2014-12-04	M	65	AML with monocytic differentiation	no mutations	post therapy, low cellularity
890	2015-02-20	M	44	AML		90% blasts
982	2015-08-26	M	72	DE NOVO AML	DIAGNOSTIC	20%BLASTS
1176	2016-06-01	F	53		relapsed AML	post re-induction
1298	2016-12-01	M	75	AML with monocytic differentiation	diagnosis	50% cellular, normal cytogenetics
1369	2017-02-21	M	66	non-M3 AML complex CG	diagnosis	73% blasts, RUNX, KMT2A, BCR
1380	2017-03-15	M	73	residual persistent AML		90% cellular, 15% increased blasts; FISH analysis reported positive for monosomy 5 and normal results in the 7, 8, 8;21, 11(MLL), 16(CBFB),and 20 probe sets. Molecular analysis reported positive for TP53 mutation with TP53 Exon 7 c. 733G>A (p. G245S), positive for additional copies of BCR gene/chromosome 22/21q, and negative for mutations on C-Kit, DNMT3A, FLT3, FLT3/ITD, FLT3/TKD, CEBPA, NPM1, I…
1404	2017-04-07	M	53	AML non-M3	relapse	45% blasts, 50% cellularity, NPM1c mutation
1466	2017-05-26	M	84	AML	s/p vidaza	60% blasts 70%cellularity, 5q and 13q copy loss. 44,X,-Y,del(5)(q13),-13,der(14)(t(13;14)(q14;p11.2),del(20)(q12)[6]/ 44,idem,der(12)del(12)(p13.2)inv(12)(p13.2q15)[5]/ 44,idem,del(3)(p21),der(12)del(12)(p13.2)inv(12)(p13.2q15)[3]/ 80-113,idem,+1,+3,del(3)(p21)x3,-4,del(6)(q24)x3,add(7)(p12)x2,+8,-9,+10,der(12)del(12)(p13.2)inv(12)(p13.2q15),-16, -18,add(19)(q13.4)x2,+mar1-4[cp3]/46,XY[4]
1474	2017-06-13	M	75	FLT3+ AML	50day s/p HIDAC, relapes eval	70-80% blasts; 40-50% cellularity
1570	2017-08-27	M	66	AML new		70-80% blasts, NPM1+
LPP4	2014-04-05	M	26	AML-M4		Negative for FLT3 ITD and NPM-1 mutations
Bold means age at death.
