## Supplemental Table 7 for "Heterogeneous Nuclear Ribonucleoprotein C is an Indispensable Target in Acute Myeloid Leukemia"

### Sheet: Sheet1
Supplementary Table 7
Spectrum m/z values from DARTS analysis indicating 2470-51 interaction with hnRNPC
B	B Ions	B+2H	B-NH3	B-H2O	AA	Y Ions	Y+2H	Y-NH3	Y-H20	Y
1	471.3			453.3	D+355	2863.1	1432	2846	2845.1	22
2	586.3			568.3	D	2392.8	1196.9	2375.8	2374.8	21
3	715.3			697.3	E	2277.8	1139.4	2260.8	2259.8	20
4	843.4	422.2	826.4	825.4	K	2148.7	1074.9	2131.7	2130.7	19
5	972.5	486.7	955.4	954.5	E	2020.6	1010.8	2003.6	2002.6	18
6	1043.5	522.3	1026.5	1025.5	A	1891.6	946.3	1874.6	1873.6	17
7	1172.6	586.8	1155.5	1154.5	E	1820.6	910.8	1803.5	1802.6	16
8	1301.6	651.3	1284.6	1283.6	E	1691.5	846.3	1674.5	1673.5	15
9	1358.6	679.8	1341.6	1340.6	G	1562.5	781.7	1545.4	1544.5	14
10	1487.7	744.3	1470.6	1469.6	E	1505.5	753.2	1488.4	1487.4	13
11	1602.7	801.8	1585.7	1584.7	D	1376.4	688.7	1359.4	1358.4	12
12	1717.7	859.4	1700.7	1699.7	D	1261.4	631.2	1244.4	1243.4	11
13	1873.8	937.4	1856.8	1855.8	R	1146.4	573.7	1129.3	1128.3	10
14	1988.8	994.9	1971.8	1970.8	D	990.3		973.2	972.2	9
15	2155.8	1078.4	2138.8	2137.8	S+80	875.2		858.2	857.2	8
16	2226.9	1113.9	2209.8	2208.9	A	708.2		691.2	690.2	7
17	2341.9	1171.5	2324.9	2323.9	N+1	637.2		620.2	619.2	6
18	2398.9	1200	2381.9	2380.9	G	522.2			504.2	5
19	2528	1264.5	2510.9	2510	E	465.1			447.1	4
20	2643	1322	2626	2625	D	336.1			318.1	3
21	2758	1379.5	2741	2740	D	221.1			203.1	2
22	2863.1	1432	2846	2845	S	106			88	1
