## Supplemental Table 9 for "Heterogeneous Nuclear Ribonucleoprotein C is an Indispensable Target in Acute Myeloid Leukemia"

### Sheet: Sheet1
Supplementary Table 9
Univariate Cox regression results for association between study covariates with event free survival (EFS) and overall survival (OS) in AML02, TARGET and TCGA cohorts.
		Event free survival (EFS) time				Overall survival (OS) time
		AML02		TARGET		AML02		TARGET		TCGA
		Hazard ratio (95% CI)	P-value	Hazard ratio (95% CI)	P-value	Hazard ratio (95% CI)	P-value	Hazard ratio (95% CI)	P-value	Hazard ratio (95% CI)	P-value
	Low HNRNPC	-	-	-	-	-	-	-	-	-	-
	High HNRNPC	1.76 (1.07 – 2.91)	0.0259 *	1.504 (1.06 - 2.12)	0.02 *	1.83 (1.01 – 3.29)	0.044*	1.31 (0.868 – 1.99)	0.197	1.56 1.08 - 2.24)	0.0158
	Low risk group	-	-	-	-	-	-	-	-	-	-
	Standard risk group	1.99 (0.965 – 4.12)	0.0622	2.95 (1.98 – 4.39)	<0.0001 ***	2.27 (0.873 – 5.91)	0.093	3.01 (1.81 – 5.03)	<0.0001 ***	2.64 (1.46 - 4.77)	0.0012**
	High risk group	4.56 (2.29 – 9.05)	<0.0001 ***	2.26 (1.24 – 4.14)	0.007 **	6.18 (2.55 – 14.99)	<0.0001 ***	2.75 (1.31 – 5.76)	0.007**	3.73 (1.92 - 7.25)	<0.0001 ***
	FLT3-WT	-	-	-	-	-	-	-	-
	Mutation	1.05 (0.326 – 3.38)	0.934	0.91 (0.47 – 1.73)	0.76	0.493 (0.067 - 3.61)	0.486	0.56 (0.23 – 1.39)	0.21
	FLT3-ITD	2.69 (1.54 – 4.71)	0.0005 ***	1.45 (0.92 – 2.29)	0.11	2.74 (1.46 – 5.14)	0.0017 **	1.36 (0.79 – 2.34)	0.27
	Age (continous)	1.02 (0.979 - 1.06)	0.342	1.01 (0.981 – 1.04)	0.454	1.02 (0.969 – 1.07)	0.482	1.028 (0.991 – 1.067)	0.149	1.041 (1.027 - 1.055)	<0.0001 ***
	Race White	0.82 (0.447 – 1.48)	0.495	0.59 (0.34 – 1.03)	0.063	0.763 (0.385 – 1.51)	0.436	0.54 (0.29 – 1.006)	0.052	0.919 (0.428 - 1.977)	0.83
	Gender Male	0.958 (0.587 – 1.56)	0.865	0.84 (0.6 – 1.18)	0.33	0.921 (0.516 – 1.64)	0.78	0.69 (0.46 – 1.04)	0.081	0.935 (0.654 - 1.338)	0.715
