## Supplemental Table 10 for "Heterogeneous Nuclear Ribonucleoprotein C is an Indispensable Target in Acute Myeloid Leukemia"

### Sheet: Sheet1
Supplementary Table 10
List of significantly upregulated and downregulated genes after HNRNPC depletion in THP1-1 cells
GeneName	log2FoldChange	pvalue
KIAA1683	5.3631	5.5716e-24
SYT2	5.3453	5.1435e-32
CYP1A1	5.2439	9.3676e-41
PDE2A	5.0406	5.5119e-21
BFSP1	4.9678	2.2709e-36
SNX31	4.7474	8.7237e-20
PLVAP	4.7434	1.9261e-37
RP5-1109J22.1	4.6339	3.3292e-22
PLIN4	4.5457	2.7642e-16
CD1D	4.5265	6.3221e-94
PDK4	4.3302	2.1235e-14
ID1	4.2712	2.1127e-46
ELL2P1	4.2654	1.0254e-31
Z95704.4	4.1845	7.2257e-14
CYP1B1	4.1832	9.3432e-12
AC110619.2	4.1473	7.3915e-73
IFITM10	4.1277	9.8221e-28
PHYHD1	4.0888	9.2098e-11
GFRA2	4.0688	5.8257e-25
NKPD1	4.0297	4.3608e-11
RP11-154P18.2	3.9367	7.5587e-14
CTRC	3.9113	3.6454e-23
STAB1	3.9051	1.0749e-09
LINC00324	3.9017	4.9175e-10
FGF17	3.8938	1.3744e-13
SEMA3C	3.8908	5.0172e-11
ZDHHC11	3.8892	5.0275e-18
SCIMP	3.8734	1.836e-09
RP11-392A22.2	3.842	4.6572e-13
TCAP	3.8173	1.5421e-12
TAS1R3	3.771	2.2105e-20
MYBPC3	3.7645	1.1451e-16
RP4-647J21.1	3.7355	5.0373e-13
NPR2	3.7349	4.7249e-18
AC069213.1	3.7067	2.7964e-25
RP11-133K1.6	3.7033	1.8867e-10
RP11-566E18.3	3.6767	6.3352e-09
C1orf148	3.6372	1.4858e-08
NCF1B	3.6258	1.8742e-17
THSD1	3.6198	3.5107e-08
LEFTY1	3.6112	3.006e-30
ANGPTL4	3.5995	7.9678e-09
ABCC2	3.596	3.927e-08
MUC20	3.594	1.0069e-13
SHC1P2	3.5924	8.9536e-15
RP4-564F22.5	3.5461	2.9111e-09
DCAF4L1	3.542	5.3607e-08
RP11-134P9.3	3.5307	2.0874e-16
LGALS4	3.5214	5.7307e-08
SEMA6B	3.5098	3.0114e-09
TG	3.4953	3.4599e-11
SIGLEC16	3.4788	2.8825e-10
LRRC37A3	3.4471	7.1982e-13
HIC1	3.4428	1.1568e-57
FTCD	3.3952	5.1715e-14
QRICH2	3.3833	2.7515e-11
DNAH12	3.3748	4.8127e-17
NBPF4	3.3702	9.1102e-22
UPK2	3.3682	7.9281e-17
COL7A1	3.3564	2.0957e-09
LILRA5	3.3498	1.3287e-09
AOC3	3.3414	1.6909e-09
GDF15	3.3255	3.7133e-14
ASB2	3.3053	1.788e-07
LRG1	3.3036	1.1302e-08
BEST4	3.2995	2.3643e-26
CCL20	3.2969	2.2179e-09
RP1-95L4.4	3.2962	4.4977e-12
NBPF6	3.2817	3.006e-25
PLA2G10	3.2799	1.0095e-34
RP11-367J11.4	3.2745	6.3141e-52
PIWIL2	3.2713	6.3528e-08
NUP210L	3.2706	8.6689e-10
ASIC4	3.2684	3.4105e-11
AC109826.1	3.2547	2.1589e-11
RP11-776H12.1	3.2521	2.8381e-09
MUC4	3.2394	4.2834e-08
SIGLEC11	3.2341	9.3419e-07
C14orf166B	3.234	2.9631e-11
RBFOX3	3.2197	5.3298e-17
SPTBN5	3.2134	1.9354e-14
A2ML1	3.1981	1.3419e-09
AC024592.9	3.1932	1.2458e-09
NDRG4	3.156	2.6945e-07
MAPK8IP2	3.1558	3.6237e-07
APOL4	3.1461	2.3693e-22
CTC-479C5.12	3.1411	7.5379e-07
ARTN	3.128	1.6012e-12
NTN5	3.128	5.1905e-17
KCNK7	3.128	4.4738e-09
CDHR4	3.1253	1.8101e-06
SLC22A20	3.1177	1.927e-06
AP001257.1	3.0999	2.2738e-08
ZNF385C	3.0882	1.0053e-06
CICP16	3.0868	8.0393e-13
RP11-802E16.3	3.0851	1.4339e-06
IGF1	3.0739	1.7719e-12
CTC-360G5.1	3.073	8.6784e-17
RP5-1119A7.14	3.0689	1.9763e-07
RP4-659J6.2	3.0646	1.9677e-07
EFCAB12	3.0463	3.5055e-07
RP11-511B23.1	3.0446	1.5048e-09
EMR3	3.0445	1.2472e-06
TRIM73	3.0291	3.0675e-09
FPR3	3.0213	1.402e-06
SDAD1P1	3.0188	4.6796e-10
POLR2J4	3.0185	7.9312e-08
KIAA1024	3.0154	7.9955e-19
AMH	3.0064	1.8797e-06
SOX15	3.0004	9.4981e-08
DHRS3	2.9916	1.5327e-07
BCRP3	2.9906	3.2292e-07
RP11-203M5.6	2.9774	1.8719e-17
GPR25	2.9755	4.0189e-06
RP11-24F11.2	2.9703	6.2925e-06
HIST1H2AC	2.9544	9.2289e-10
C15orf56	2.9535	5.3698e-06
HIST1H2AG	2.9508	8.66e-07
RCBTB2	2.9496	3.773e-10
RP11-396B14.2	2.9474	3.8525e-08
MYH15	2.9363	1.0167e-07
CYSLTR2	2.9237	1.583e-06
A-575C2.4	2.9154	4.4395e-07
GPR114	2.9102	1.4664e-40
ST6GALNAC5	2.9055	7.3261e-06
RASGRP3	2.9048	1.059e-05
RP1-170B16.1	2.8977	5.5889e-09
CTD-2521M24.5	2.8844	7.9416e-06
FPR1	2.8796	7.8986e-09
TMEM191A	2.8709	1.0367e-08
HAPLN2	2.864	3.7556e-06
AMICA1	2.8605	2.3875e-06
C19orf18	2.8604	4.2504e-33
AC116366.5	2.8517	1.3182e-05
RP11-430C7.5	2.8514	4.4723e-06
C1R	2.8513	4.3544e-06
MYOM1	2.8495	3.3128e-07
RP11-503N18.1	2.8483	8.0449e-06
RP11-723O4.2	2.8385	6.646e-15
REM2	2.8348	1.2745e-05
AVPR2	2.8347	1.2198e-08
ASIC3	2.834	2.0534e-06
HIST1H2BK	2.8296	1.349e-05
FAM9C	2.8249	7.1542e-20
LINC00304	2.8151	9.8849e-09
IGFALS	2.815	3.7028e-07
CTD-2357A8.3	2.7767	5.3707e-08
GS1-304P7.2	2.7737	1.363e-05
FCF1P6	2.7736	1.1984e-06
SCG2	2.772	2.4136e-05
KLKB1	2.7711	3.3278e-10
LY9	2.769	2.588e-05
RP11-216N14.5	2.7672	3.4253e-11
CD36	2.7664	4.6818e-12
VPREB3	2.7637	6.7163e-06
RP11-173M1.4	2.7624	6.6505e-07
NLRC4	2.7612	1.4104e-11
RP11-106M3.2	2.7497	4.5706e-08
HIST1H2BD	2.7466	2.0842e-15
RP11-665C16.6	2.7362	1.5867e-13
OR52K3P	2.7307	2.3363e-05
TMEM240	2.7241	2.5121e-07
GPR65	2.7201	3.2559e-06
CD160	2.7157	4.633e-07
RP4-737E23.2	2.715	1.0835e-07
MC1R	2.7059	1.19e-17
RP11-410D17.2	2.7011	4.406e-05
HIST3H2A	2.6952	2.4326e-05
VWA3A	2.6938	2.8374e-08
OSCAR	2.6858	4.4774e-05
RP11-284F21.7	2.6832	1.1079e-11
AC007773.2	2.6758	2.5823e-06
RP11-661A12.12	2.6497	2.4431e-21
VCAN	2.6455	4.5538e-06
TREX2	2.6426	3.6364e-05
RP11-324I22.4	2.6414	2.5852e-14
RP5-882C2.2	2.6383	5.1664e-05
RP11-890B15.2	2.6345	3.9948e-08
ACRC	2.6326	3.5268e-05
WI2-89031B12.1	2.6321	6.2425e-09
ACTL6B	2.6296	8.3326e-18
C9orf96	2.6291	8.6132e-10
KCNK13	2.6265	2.2309e-08
RP11-815M8.1	2.626	2.3142e-07
GJC2	2.6102	2.1952e-05
RP11-977B10.2	2.6095	9.0352e-11
CAMP	2.608	7.1383e-05
C1orf194	2.6056	3.8595e-20
FKRP	2.6023	5.9443e-05
CTD-2568A17.1	2.5999	1.8131e-24
ZFP2	2.5993	3.3935e-06
AHNAK2	2.5974	1.1566e-06
NR1I3	2.5965	6.3638e-06
KLC3	2.588	2.7632e-16
RP11-195C7.3	2.5827	6.0003e-06
HMGB3P32	2.5814	7.9136e-07
CYP1B1-AS1	2.5793	8.8227e-05
METTL15P1	2.5785	3.5178e-09
CTD-2561B21.11	2.5783	9.0757e-05
PRSS57	2.5675	5.9141e-07
CNIH2	2.5669	0.00011071
ABCB11	2.5624	9.3872e-05
HAS3	2.5618	3.1753e-07
RP11-893F2.9	2.5596	2.9549e-05
GRIN2C	2.5565	2.7165e-06
SYTL2	2.5556	8.0643e-10
ITGAD	2.5516	1.7227e-05
RP11-334C17.5	2.5489	7.7114e-09
SLC18A1	2.5378	1.744e-06
SRPX2	2.5356	8.8068e-05
IRGC	2.5306	1.4113e-15
RP11-112J3.16	2.5304	0.00011432
PALLD	2.5154	1.1089e-05
FABP4	2.5134	9.0682e-06
FAM129C	2.5102	1.483e-16
ATP6V0D2	2.5094	3.8537e-14
TJP3	2.4949	6.5143e-06
KCNE1	2.4945	0.00012835
CRB1	2.4937	0.00015142
NUTM2D	2.489	4.946e-07
RP11-119J18.1	2.4876	0.00013154
C5orf55	2.4867	7.7157e-05
RP11-18I14.10	2.4824	3.6679e-20
CNR1	2.4775	2.9424e-10
UBXN10	2.4774	2.1599e-05
RP11-295K2.3	2.4741	3.8013e-08
RP11-15E18.1	2.4739	2.3196e-09
ANTXR1	2.4718	0.00012189
GS1-124K5.10	2.4689	5.3597e-05
CST6	2.4671	2.8654e-08
LARGE	2.4616	0.00012324
RP11-90P13.1	2.4607	2.1965e-05
RP11-108K14.4	2.4574	9.0218e-07
GAPT	2.4566	3.7546e-05
RP11-448G15.3	2.4526	0.00017595
GUCA1B	2.4461	9.2265e-05
GABRE	2.4457	0.00010589
RP11-467L13.5	2.4394	0.00015468
DUOX1	2.4374	3.5293e-18
LINC00565	2.4367	1.0483e-05
RP11-611E13.2	2.4325	1.7032e-05
RAB3C	2.4295	1.7448e-06
ADCY4	2.4281	1.5312e-11
DLK2	2.4271	5.7505e-09
AC017074.2	2.4252	6.0538e-05
NCR3	2.4227	6.2541e-06
CTD-2547L24.3	2.4223	0.00015233
ITIH3	2.4207	1.2391e-11
CRB2	2.4158	4.213e-13
GPX3	2.4101	6.3116e-09
SMOX	2.4079	6.924e-05
TGM1	2.403	0.00025829
DUOX2	2.3995	3.0968e-05
RP11-583F2.2	2.3994	1.1516e-17
NAPSB	2.3976	4.1311e-05
LINC00543	2.3961	5.4182e-05
ZNF641	2.3915	0.0001837
CTD-2245O6.1	2.3885	7.1968e-07
CLEC18B	2.3882	2.6095e-07
SPRED3	2.3853	2.4809e-06
C2orf91	2.3848	1.3368e-13
RP11-145M4.3	2.3831	0.00025746
FCRL1	2.3799	1.7671e-10
RP11-196G11.2	2.3797	0.00033668
CD300A	2.3794	0.00011088
LINC00476	2.3793	7.7951e-07
RP11-585P4.5	2.3783	0.00031992
ABCB1	2.3735	0.0001328
RP11-51F16.9	2.3679	1.4516e-09
TOP1P1	2.3656	7.1187e-13
S1PR4	2.3634	9.1941e-07
LINC00501	2.3632	0.00014487
NMRK2	2.3619	8.0777e-05
PTPN21	2.3611	9.1484e-06
LEKR1	2.3594	0.00038746
GLIPR1	2.3586	0.00015463
AC093627.7	2.3573	2.8915e-13
AC006538.1	2.3541	8.1087e-06
EPN3	2.3537	1.7663e-13
RP3-525N10.2	2.3488	4.4705e-06
RP1-149A16.3	2.3462	0.000352
CCDC37	2.3459	0.00023852
RP11-597D13.7	2.3452	5.1686e-10
RP11-458D21.1	2.3437	4.0655e-05
SEC24B-AS1	2.3408	4.3319e-05
AC006129.1	2.3407	2.5395e-08
CD5L	2.34	4.5711e-05
RNFT2	2.3398	4.238e-05
CTC-444N24.6	2.3384	0.00046419
ITGA10	2.3372	1.9477e-05
PDZK1	2.3356	0.00027366
PIPOX	2.3327	0.00012228
CTD-2547L24.4	2.3301	0.00025155
FAM13A	2.3299	0.0001981
PPP1R2P1	2.3282	4.5036e-11
NEK11	2.3269	2.7905e-07
ITGB7	2.3259	9.2169e-05
NCF1C	2.324	4.1267e-05
CAPS2	2.3216	1.8289e-05
LYG1	2.3206	0.00048603
RP11-61J19.4	2.3201	0.00029327
PLIN5	2.3199	0.00049966
CTD-2270F17.1	2.3184	0.00053237
CYBB	2.3182	0.00043488
FSCN2	2.3182	3.2453e-07
ZNF300	2.3167	5.5341e-06
RP11-131H24.4	2.3135	4.541e-10
RP1-140A9.1	2.3113	0.00028007
BCL2L10	2.3093	3.7258e-10
C1orf162	2.3087	0.00032721
RP11-417L19.2	2.3078	1.7596e-08
CTD-2246P4.1	2.3055	0.00011588
TCTE1	2.3049	0.0004932
MYLK2	2.3025	0.00048756
SLC22A18AS	2.3014	8.4026e-06
AC132008.1	2.3	0.00050344
AC139100.3	2.2994	0.00060116
RP11-544A12.5	2.2985	4.5188e-05
ZNF534	2.2955	7.3304e-10
ISYNA1	2.2896	1.787e-05
WDR52	2.2892	0.00010308
RP11-353N14.5	2.2871	3.7201e-05
AC108676.1	2.2861	5.2077e-14
GPD1	2.2808	2.418e-06
AC007228.11	2.2728	0.00043996
IL17C	2.269	1.9228e-05
AC002472.13	2.2679	0.0003676
C3orf62	2.2656	8.4045e-05
DUSP28	2.265	5.455e-05
AC011747.7	2.2649	0.00011723
EFCAB5	2.2638	1.8804e-06
AC016629.8	2.2603	4.193e-05
AC002451.3	2.2575	5.4954e-08
CCDC146	2.2564	0.00023111
CTD-2366F13.1	2.2562	0.00064285
RP11-573D15.2	2.2559	1.2146e-16
CTD-3137H5.1	2.2551	3.6677e-05
RP11-295D4.1	2.2508	0.00015455
SH3BP5-AS1	2.2412	0.00066445
AP003774.4	2.2393	0.00045572
AC022182.1	2.2377	0.0005002
SRMS	2.2363	2.3194e-15
GAS6-AS1	2.2361	0.00049874
CALCRL	2.231	0.00060295
PAQR6	2.2309	0.00039969
CCDC64	2.2292	0.00070774
TGM2	2.2268	1.9879e-07
SERPINC1	2.2256	0.00074684
FBXO39	2.2255	0.00064197
ADAM28	2.2246	0.00027864
FGD4	2.2213	0.00024002
PDE1B	2.2208	5.5505e-09
CTD-2313N18.5	2.2204	6.4532e-07
LRRC63	2.2201	0.00079869
MANSC1	2.2155	2.6477e-09
UPB1	2.214	0.00069926
SWSAP1	2.2136	0.00080927
PTOV1-AS1	2.2113	0.00013284
NCALD	2.2069	0.00068377
MAPK8IP1	2.206	0.00076958
USP32P3	2.2051	1.3826e-09
TAS2R4	2.2049	4.0127e-07
RP11-195C7.1	2.2042	3.8837e-06
RP5-888M10.2	2.2036	0.00028289
WIPF3	2.2002	0.00068304
RP11-564D11.3	2.1981	3.3273e-07
AC012358.7	2.1973	0.00090814
SNHG7	2.1954	1.7924e-05
RP11-631N16.2	2.1941	0.00082159
ZNF300P1	2.1929	2.7748e-05
DNAH17	2.1909	0.00050337
CEACAM21	2.1875	0.00044859
RP11-763B22.3	2.1869	0.00016037
DMGDH	2.1834	6.7928e-07
BZRAP1	2.1825	7.1822e-07
CLHC1	2.1762	0.00070911
CTD-2575K13.6	2.175	0.00093374
CILP2	2.1745	1.2366e-17
RP11-359E8.5	2.1699	0.0010652
C6orf226	2.1665	1.9243e-10
C1orf127	2.1659	4.7053e-18
IL15	2.1625	2.4413e-12
SEMA3B	2.1608	0.00029141
NLRP12	2.1608	6.794e-05
HBEGF	2.1606	1.1235e-14
AGBL3	2.1577	2.2056e-15
RP11-104N10.1	2.1574	4.2841e-19
TREM1	2.1558	5.6106e-05
AOC2	2.1541	7.8584e-05
IL24	2.1539	0.00013005
AMY2B	2.1538	1.4253e-05
RP11-46C24.7	2.1538	2.1777e-06
TMEM156	2.1537	0.00075769
PIGR	2.1536	1.6417e-10
LY96	2.148	5.8749e-05
SULT1B1	2.1473	0.000133
FAM150A	2.1467	0.00080184
VWA5B2	2.1453	0.00012281
RP11-65J3.1	2.1435	0.00016197
FAIM3	2.1431	0.00016442
CTD-3014M21.4	2.1409	9.7076e-05
RP1-92O14.3	2.1402	0.00015164
ZNF837	2.1394	0.00098146
NEUROD2	2.1373	7.2992e-06
AC003090.1	2.1373	5.1076e-16
U82695.5	2.1372	0.00011891
RP11-299H22.3	2.1365	0.0012916
CTD-2117L12.1	2.1325	0.0012916
LSP1	2.1315	1.3952e-10
RP4-553F4.6	2.1265	9.2395e-11
GRID2IP	2.1253	0.00075026
ANO9	2.1231	0.00069879
CTD-2319I12.4	2.1229	1.422e-05
RP11-312B8.1	2.1223	0.00020307
SLC52A1	2.122	2.0232e-08
CTC-490E21.10	2.1214	0.00032212
FUT6	2.1186	9.3797e-05
HAS1	2.1183	5.2086e-07
CTD-2639E6.9	2.1174	0.0002418
GNMT	2.1142	0.00122
MAP3K14-AS1	2.1134	0.0013339
RP1-149A16.17	2.1115	4.8218e-08
ALG1L3P	2.1102	7.625e-05
RP5-1065J22.4	2.1091	0.00016269
AC007038.7	2.1081	3.2639e-06
FAM124B	2.1034	9.4811e-08
AC104653.1	2.1018	6.6799e-06
RP5-1129J21.3	2.1005	7.4274e-15
RMDN2	2.0966	9.8147e-07
BCL2A1	2.0966	0.00051213
RP11-191N8.2	2.0961	3.6115e-06
CXCR2	2.0945	4.2291e-06
IDNK	2.0944	4.3857e-05
MYO5C	2.0922	6.1745e-08
CARD14	2.0896	8.1079e-08
MADCAM1	2.0894	2.2963e-05
CD101	2.0851	7.7358e-12
LRRC32	2.0827	1.544e-05
TDO2	2.082	7.0993e-06
SLC10A5	2.0818	1.1942e-06
THBS2	2.0787	0.0008264
MPL	2.0777	2.2191e-09
RP11-167N4.2	2.0769	5.8255e-08
VSIG4	2.0757	0.00057292
PKD2L1	2.0722	1.4666e-12
CRTC1	2.0718	2.0245e-09
MIR22HG	2.0703	4.0835e-05
ASGR1	2.0702	0.0016939
ID3	2.0697	0.00039408
RP11-274B21.9	2.0695	0.0017187
SKOR1	2.0693	0.00040601
RP11-685B14.1	2.0683	0.0017546
FUT3	2.0677	2.2883e-09
PACSIN1	2.0618	4.4002e-06
GDPGP1	2.0613	0.001311
RP4-650F12.2	2.0593	8.8279e-07
BCAN	2.052	2.0089e-06
RP11-206L10.9	2.0509	0.00010213
RP11-751L19.2	2.0489	0.0010247
SYNE4	2.0476	0.00094696
CEACAM4	2.0434	0.0017506
FGFBP3	2.041	0.00097391
SLC6A21P	2.0387	0.001847
LY6G5C	2.0386	0.00096009
RP11-473M20.11	2.0379	0.0017588
OR2B11	2.037	2.9053e-05
DNAH3	2.0366	4.666e-06
GVINP1	2.0359	1.2456e-06
MIOX	2.0358	0.0019566
RP5-827C21.4	2.0357	0.0019112
WNK4	2.0336	0.0016465
HSPA8P14	2.0325	7.6944e-05
C11orf16	2.0295	2.324e-07
C21orf90	2.0272	0.00030273
RP4-561L24.3	2.0255	0.0015031
RP11-326I11.3	2.0245	4.5975e-13
CTB-25B13.12	2.0238	0.00024277
TPTE2	2.023	0.00055562
OSGIN1	2.0204	0.002064
BSN-AS2	2.0152	3.6989e-09
SPOCK1	2.0132	1.2086e-11
NCF2	2.0118	0.0020572
CYP27A1	2.011	0.0021282
TLR1	2.0085	1.7748e-05
MLXIPL	2.0065	3.1987e-08
C22orf15	2.0064	0.0022598
RP11-395P17.3	2.0056	0.00088166
RP3-475N16.1	2.0043	0.00028813
CATSPERG	2.003	0.00039169
PLXDC2	2.0025	0.00080007
AC068499.10	2.0016	3.5275e-07
RMDN2-AS1	2.0014	1.3581e-05
PAQR5	-2.0029	0.002199
IARS2	-2.0089	0.0017342
CACNA1E	-2.0111	0.00015642
NFE2L3	-2.0144	0.0022687
CTD-2184D3.5	-2.0153	2.3906e-14
CNN3	-2.0155	0.0011285
CAB39L	-2.0166	0.00020889
AC006372.4	-2.0172	4.5681e-06
STAT1	-2.0207	0.0023372
LOXHD1	-2.0208	0.00087062
LGALS2	-2.0274	0.00071005
AC004538.3	-2.0282	0.0021512
RPS3AP3	-2.0314	2.6673e-07
RP11-407N17.4	-2.0369	1.391e-05
RP11-578F21.10	-2.0383	0.0024491
ARHGEF10	-2.051	0.0025801
NEURL	-2.051	7.5467e-05
RP11-480I12.5	-2.0548	0.001529
TBX19	-2.0565	0.0024994
SERPINB2	-2.0575	0.0026678
AP000593.7	-2.0579	0.0023976
NOTUM	-2.0606	0.00074739
TMEM119	-2.0645	0.0027401
ARHGAP29	-2.0712	0.0011884
ICAM5	-2.0761	0.0022322
ALDH7A1	-2.0774	0.00011138
EIF3C	-2.0779	0.0010819
CTSG	-2.0798	0.00052705
MARCO	-2.0808	0.0024443
IGLV3-9	-2.0818	2.9701e-06
PACSIN3	-2.0839	0.0019002
SHC2	-2.0872	0.00028328
PTGER3	-2.0918	1.7309e-05
NKG7	-2.0935	0.0010758
RNF157	-2.0938	0.0025668
CCBL2	-2.1038	1.3399e-05
RP3-342P20.2	-2.106	0.0028561
GRK1	-2.1124	8.9293e-07
PTPRU	-2.1192	2.2007e-07
CTSH	-2.1213	1.9486e-06
METTL10	-2.1244	0.0023372
HLA-F	-2.1258	2.9125e-11
LDHB	-2.1262	0.0013288
AGRN	-2.1291	0.002691
PPAP2C	-2.1363	0.0004238
IFI44	-2.1384	0.0030703
NT5C1A	-2.1442	0.00043173
PRTN3	-2.1448	8.3422e-09
KIAA0586	-2.1459	9.5209e-18
IGFBPL1	-2.147	0.00039382
ADAMTS7	-2.1543	1.293e-22
AC009542.2	-2.1545	5.2754e-06
LPAR3	-2.1602	4.9112e-14
RTN4RL2	-2.1605	4.8834e-05
TGFBR3	-2.166	1.0688e-09
APOBEC3D	-2.1676	1.4495e-06
KDM4A	-2.1694	6.1331e-14
PRMT3	-2.17	0.00039776
ABCG1	-2.1722	8.077e-05
HSPD1P11	-2.1722	4.0593e-10
PLD4	-2.1728	0.0027274
RP11-449H3.1	-2.1791	0.0031806
COL6A1	-2.1813	0.0033686
SHOX2	-2.182
OAF	-2.1937
B3GNT7	-2.1969
PTMAP5	-2.2047
ANKRD55	-2.2187
MS4A3	-2.2195
COMMD3	-2.2197
PPIAP22	-2.2293
HLA-DQB1	-2.2321
RP11-13K12.1	-2.2364
STAR	-2.237
PITX1	-2.2381
DPP4	-2.2412
EIF3CL	-2.2421
CTNNA2	-2.2422
MPO	-2.2455
KIF15	-2.2503
SNRPGP14	-2.2558
TERT	-2.2598
HMGB3	-2.2619
FBLN1	-2.2628
RET	-2.2633
CERS1	-2.2679
PDGFA	-2.2708
RRM2	-2.2711
PSMA6	-2.2736
SLC30A3	-2.2738
NEGR1	-2.2782
UTP18	-2.2784
P2RY2	-2.2784
MYB-AS1	-2.2789
HLA-DPB1	-2.2799
TCEA3	-2.2873
SIGLEC1	-2.2875
RPS6KA2-IT1	-2.2909
C1orf95	-2.2937
2020-09-05	-2.3043
NPTX2	-2.308
KLRG2	-2.3087
NIM1	-2.3132
PYGL	-2.3167
CXCL11	-2.3185
BCL2	-2.3202
RP11-830F9.5	-2.3244
SERPINH1P1	-2.3338
KIAA1644	-2.3364
RP11-823P9.3	-2.3423
MDFI	-2.3424
AC006946.12	-2.3437
NCS1	-2.3464
TRIM71	-2.353
DIAPH2	-2.3594
GK	-2.3609
LGALS1	-2.368
PRDX3	-2.37
CTD-2339M3.1	-2.3704
VKORC1	-2.3783
CRABP1	-2.3846
COL6A2	-2.3855
PTPN14	-2.3861
HLA-DPA1	-2.4066
CTB-50L17.5	-2.4128
MYH10	-2.4191
CXCL12	-2.4243
LILRP1	-2.4244
SYNGR3	-2.426
NKAIN1	-2.4351
VANGL2	-2.4439
TRGC2	-2.4441
LINC00641	-2.485
CIITA	-2.4854
RAC3	-2.4933
FEZ1	-2.4952
ADAMTS14	-2.5083
EXO1	-2.5083
IGKC	-2.5124
NEBL	-2.516
PODXL	-2.5235
TUB	-2.5311
GPRC5B	-2.5401
TMEM45A	-2.5458
THSD4	-2.5735
PDPN	-2.5816
AHNAK	-2.5848
UNC5A	-2.5875
IGFBP3	-2.5949
CPNE7	-2.6057
DUT	-2.6139
CXCL13	-2.6185
CA12	-2.6276
LPAR4	-2.6332
EPHB3	-2.6455
LINGO1	-2.6489
LAMB1	-2.6518
RP11-284N8.3	-2.6581
KCNQ5	-2.6601
RP11-13K12.5	-2.6625
MTSS1L	-2.6641
NPY	-2.6868
CD300E	-2.7228
TLN2	-2.7318
KCNH2	-2.7474
BAI2	-2.7621
BCYRN1	-2.7622
RP11-932O9.10	-2.7757
CPNE1	-2.7873
PTK7	-2.7886
VAT1L	-2.8113
ABCA6	-2.8189
KIF25-AS1	-2.8215
EBI3	-2.822
CPXM1	-2.8245
MGAT3	-2.8301
IFI44L	-2.8414
GLT1D1	-2.8908
RGMA	-2.8989
IFITM1	-2.951
SPIB	-2.9557
NCAM1	-2.9609
RP11-214O1.2	-2.9673
KCNC4	-2.9674
CALN1	-2.9764
SLC4A3	-2.9824
NOTCH3	-3.0024
ASS1	-3.0178
DLL1	-3.0201
MLC1	-3.0648
VSNL1	-3.1069
HLA-DQA1	-3.215
SFRP1	-3.2383
MMP9	-3.242
IL32	-3.2452
AXL	-3.2693
SEMG1	-3.2733
CUX2	-3.2773
SLC29A4	-3.2846
MNDA	-3.3013
L1CAM	-3.3189
NPR1	-3.3557
ACE	-3.3685
PPP1R27	-3.3879
PLXND1	-3.3938
LTK	-3.4109
ARL4C	-3.4338
PTPRF	-3.477
AEBP1	-3.6309
WNT7B	-3.6827
CD9	-3.7319
CXCL14	-3.7617
AQP1	-3.7734
HTRA3	-4.1356
CST7	-4.2805
IFI27	-4.3343
AC019178.1	-4.3436
HLA-DRA	-4.6311
HNRNPC	-4.8266
GAL	-4.9485
CAV1	-4.9996
CACNG5	-5.4888
rna seq up and down regulated genes thp1
