## Supplemental Table 11 for "Heterogeneous Nuclear Ribonucleoprotein C is an Indispensable Target in Acute Myeloid Leukemia"

### Sheet: Sheet1
Supplementary Table 11
List of HNRNPC-associated significantly altered splicing events
TMCC1
EEF1D
L3MBTL1
ODF2L
USP42
SOHLH2
UCHL5
CD44
DYNLL1
ZYG11A
UBAP2
LRRFIP1
ARIH2
SLC25A17
SLC7A11
AKT2
CBR4
GIGYF2
ZNF83
TMBIM6
NSRP1
VEZT
PUS7
XPO1
TASP1
KIFC3
MUTYH
STX16
GGA1
RABGAP1L
G3BP2
ACER3
SERF2
PPP6C
ATG13
ZNF195
BECN1
FBXL12
GAPVD1
KLC1
MRPL52
ARMC8
ATL2
ANKLE2
UBE3A
CCDC91
SLC7A6
TIAL1
C11orf54
KDM5B
GNB1
PXN
TSPAN14
SLC30A6
POLD2
EML4
ZNF3
METTL8
HAUS2
CELF1
TBL1XR1
CBFA2T2
ZNF148
MCM3
RERE
PPFIBP1
SAR1B
VPS8
TM2D1
ELOF1
ZDHHC16
ZNF664
NCK1
SMG7
LRR1
ECT2
CERS5
GINS3
PRR11
NAP1L1
C3orf33
CCDC126
EPN2
SNRPN
PHACTR4
DFFB
PDPK1
GRK4
MYO5A
LMNA
