## Supplemental Table 12 for "Heterogeneous Nuclear Ribonucleoprotein C is an Indispensable Target in Acute Myeloid Leukemia"

### Sheet: Sheet1
Supplementary Table 12
Upstream regulator analysis after HNRNPC depletion in THP-1 cells
Upstream Regulator	Expr Log Ratio	Molecule Type	Predicted Activation State	Activation z-score	p-value of overlap	Target molecules in dataset	Mechanistic Network
IRF7	-1.568	transcription regulator	Inhibited	-4.397	4.77e-05	CASP4,CCL5,CCL8,CCNA1,CXCL10,GBP1,GBP5,HELZ2,HERC5,IFI44,IFI44L,IFI6,IFITM1,IFITM2,IFITM3,IL15,IRF1,IRF7,IRF8,ITGAX,LILRA5,MX1,MX2,OAS2,OAS3,PLAC8,RIPK2,SAMD9L,STAT1,STAT2,TMPO,TNFAIP8,TNFSF10,UBE2L6,XAF1,ZC3HAV1
SREBF2	-0.578	transcription regulator	Inhibited	-4.213	3.27e-10	AACS,ABCA1,ACACA,ACSS2,ALDOC,CYP51A1,DBI,EBP,FADS2,FASN,FDPS,G6PD,HMGCS1,INSIG1,IRS2,LSS,MSMO1,MTTP,MVD,MVK,NPC1L1,PLIN2,PTCH1,SCD,SQLE,SREBF1,STAR,STARD4,TMEM97
SREBF1	-1.156	transcription regulator	Inhibited	-4.182	2.26e-06	AACS,ABCA1,ACACA,ACSS2,AK4,ALDOC,AR,BCL2,BEST1,COL6A1,CSAD,CXCL10,CYP51A1,DBI,DEPP1,EHHADH,FABP4,FADS1,FADS2,FAM189B,FASN,FBXO32,FDPS,FN1,G6PD,GPX3,HK2,HMGCS1,HMOX1,INSIG1,IRS2,LSS,MIOX,MSMO1,MTTP,MVD,NCF2,NUPR1,PLA2G6,PTGDS,RNASET2,SCARB1,SCD,SERPINA1,SQLE,SREBF1,STAR,STARD4,TF,TMEM97,UCP2,UCP3	317 (7)
IFNA2		cytokine	Inhibited	-4.142	1.36e-09	ANXA1,BCL2,BIRC5,C1R,CAV1,CBFB,CCL2,CCL3,CCL5,CCL8,CEACAM1,CISH,CXCL10,CXCL11,CXCL13,DNAJB2,DPP4,GBP1,HBEGF,HERC5,HLA-E,HMGCS1,IFI27,IFI44,IFI44L,IFI6,IFITM1,IFITM2,IFITM3,IL2RB,IRF1,IRF7,LY6E,MMP9,MT1G,MT1L,MT2A,MX1,MX2,NLGN2,NPTX2,OAS2,OAS3,PLAT,PTAFR,RARRES3,SAMSN1,SDC1,SEPT4,SOCS3,STAT1,TGM2,TNFSF10,UBE2L6,VCAM1,XAF1,XBP1,ZC3HAV1	191 (7)
SCAP		other	Inhibited	-3.862	6.94e-08	AACS,ABCA1,ACACA,ACSS2,ALDOC,ATF3,CSAD,CYP51A1,EHHADH,FADS2,FASN,FDPS,HMGCS1,ID1,INSIG1,LSS,MSMO1,MVD,MVK,OLR1,PTGER4,SCD,SQLE,SREBF1,STARD4,TMEM97,TRIB3
RABL6		other	Inhibited	-3.638	0.00037	ABAT,BTG2,BUB1,BUB1B,CDC25A,CDC25C,DUT,ELF4,HBEGF,HMOX1,MCM2,MELK,NCAPG,POLD1,SMAD6,TMEM97,TOP2A
TBX2		transcription regulator	Inhibited	-3.606	0.0594	ANLN,ATF3,BUB1,CDC6,CDCA3,CDKN2C,CDT1,DNMT1,HELLS,MCM2,MCM4,NCAPG2,TRIB3
IFNL1		cytokine	Inhibited	-3.518	6.45e-05	ATF3,CXCL10,CXCL11,GBP1,HERC5,IFI27,IFI44,IFI44L,IFI6,IFITM1,IFITM2,IFITM3,IL12B,MX1,OAS2,OAS3,RARRES3,STAT1,STAT2,UBE2L6,XAF1,ZC3HAV1
ERBB2	1.017	kinase	Inhibited	-3.504	1.23e-09	ACTB,ADORA3,AHNAK,ALDOC,ANGPTL4,ANXA2,AR,ARHGEF5,BCKDHB,BCL2,BIRC5,BNIP3,BTG2,BUB1,BUB1B,CADM1,CCDC80,CCL2,CCL20,CCL5,CD36,CD9,CDC25A,CDC25C,CDC6,CDCA3,CDCA7,CDCA7L,CDH3,CDK6,CDKN2C,CDT1,CHDH,CHRNE,CHST2,COL3A1,COL6A1,COL6A2,COL7A1,CPS1,CRIP1,CXCL10,CXCL12,DAP,DLL1,DUSP6,DZIP3,EBP,EHHADH,EIF4EBP1,ERBB2,ESPL1,FASN,FEZ2,FN1,FSCN1,FSTL1,GAS6,GINS1,GPX3,H19,HBEGF,HSPB1,ID1,IGFBP3,IRX3,ITGA2,ITGA6,ITP…	774 (22)
EBF1		transcription regulator	Inhibited	-3.486	0.00366	AKT3,CCL5,CD160,CD244,CRABP1,CXCL10,CXCL12,EIF4EBP1,FASN,HK2,IGKC,INSR,IRF1,IRF7,PAX5,PFKP,PHKA1,PRDM1,PTPRF,SCD,SOCS3,SREBF1,STAT1,TCF3,UCP3
FOXM1		transcription regulator	Inhibited	-3.485	8.4e-06	ACE,ANXA1,AR,BIRC5,BUB1B,CAT,CAV1,CCNA1,CDC25A,CDC25C,CXCL12,FUT4,GTSE1,IGF1,KIF20A,MKI67,MMP2,MMP9,NFKB2,PDGFA,PRDX2,PTCH1,PTCH2,SFRP1,SNAI1,SOD2,STMN1,TGFBR2,TOP2A,TWIST1,VCAN,VIM	658 (14)
Ige		complex	Inhibited	-3.466	9.68e-07	ABAT,ANXA1,ASB2,BCAT1,BCL2,BCL2A1,BCR,BIRC5,C3,CAMK2G,CAPN2,CAV1,CCL2,CCL22,CCL3,CCL5,CD53,CD74,CEACAM1,CISH,DUSP4,DUSP6,EBI3,EMILIN1,ENO2,FXYD6,GADD45B,GDF15,HBEGF,HMOX1,HSD17B12,IL12B,IL15,ITGAX,LTA,MAPKAPK3,NCF4,NFKB2,NPY,PDGFA,PILRA,PPAN,PRDX1,PTPN22,PTPRF,RASGRP1,RGS16,RIPK2,RPS6KA2,SCARB1,SCD,SCIMP,SERPINB2,SLC37A2,SLCO4A1,SOCS3,SRM,TLR9,TMEM71,TNFRSF12A,TNFSF10,TRAF5,VCAM1,VIM,WNT10B
SYVN1		transporter	Inhibited	-3.413	3.6e-05	ABCC3,AXL,BCAT1,CALM1 (includes others),CD44,CSPG4,CTPS1,CYP1B1,FASN,GANAB,HERC5,HSPB1,IFI44,IFITM2,IRAK2,ITGA6,L1CAM,LDHB,NFKB2,OLR1,PCBP1,PODXL,PSMC3,SLC27A3,SLC35C2,SLC39A10,SLC43A2,SLC4A7,SLCO4A1,TRERF1,ZC3HAV1	469 (6)
MAVS		other	Inhibited	-3.244	0.0519	CCL5,CXCL10,IFITM3,IL12B,IRF7,OAS2,SOCS3,STAT1,STAT2,UBE2L6,ZC3HAV1
PAF1		other	Inhibited	-3.051	0.000122	CCL3,CCL5,HELZ2,HERC5,HIST1H2AC,HIST1H2BD,IFI44,IFI44L,IFITM3,OAS2,OAS3,SERTAD1,SOD2,TENT5A,ZC3HAV1
DDX58		enzyme	Inhibited	-3.046	0.000773	AHNAK,CCL2,CCL3,CCL5,CXCL10,DLL1,IFI27,IFI44,IRF1,IRF7,IRF8,SOCS3,STAT1,STAT2,TNFSF10,ZC3HAV1	245 (9)
PRL		cytokine	Inhibited	-3.03	5.94e-09	ACTB,ACTR3,ANXA2,BAG1,BCL2,CAPN2,CAV1,CCL2,CCL20,CISH,CNN3,COL3A1,CST3,CTSH,CXCL10,CXCL11,ERBB2,FN1,GMPR,GNA12,GSTM1,HELZ2,HERC5,HSD17B7,ID1,ID3,IFI44,IFI44L,IFI6,IFITM1,IGFALS,IGFBP3,IRF1,IRF7,LY6E,MX2,NPY,NUPR1,OAS2,OAS3,P4HB,PDIA5,PDK4,PDPN,PIM1,PIM3,PLAT,PPM1K,PRLR,PTGFR,SAMD9L,SCARB1,SDC1,SND1,SOCS3,STAR,STAT1,STAT2,TP63,TPH1,TRIM25,VIM,XAF1	731 (11)
MYC		transcription regulator	Inhibited	-2.938	2.81e-07	ABCA1,ABCC3,ACACA,ACTB,ACVR1,ACVR2A,AK2,ALDH18A1,ANXA6,AQP1,AR,ASCL2,ASS1,ATP13A2,AXL,BAG1,BCAT1,BCKDHB,BCL2,BCL2A1,BIRC5,BMI1,BUB1,BUB1B,C12orf49,CAPN2,CASP1,CASP8,CAV1,CCNA1,CD44,CD9,CDC25A,CDC25C,CDCA7,CDK6,CHST15,CNFN,COL3A1,COL4A2,COX6A1,CRIP1,CSPG4,CST6,CXCL10,DBI,DDB2,DDX5,DLEU2,DNMT1,DNPH1,DUSP4,DUSP6,EBI3,EIF3D,EIF4A1,EIF4EBP1,EPHB3,ERBB2,FABP4,FADS2,FASN,FBXO32,FKBP5,FN1,FSTL1,FUT3,G6PD…	782 (18)
BRD4		kinase	Inhibited	-2.914	5.25e-05	ADAT2,BCL2,BDH1,CDC25A,DERL3,FADS1,FN1,HMOX1,IRF1,IRF8,ITGA4,KCNA3,KCNQ5,MAP3K1,MYB,NME1,PDGFA,PIM1,PLAT,PRDM1,PTPN22,RREB1,SLC19A1,SRM,THBS1,THBS2,TTC27,TYRO3,XBP1
IFNA1/IFNA13		cytokine	Inhibited	-2.906	1.25e-05	AR,CCL8,CXCL10,CXCL11,CYP1A1,IFI27,IFI6,IFITM1,IRF1,IRF7,MX1,OAS2,RARRES3,SIGLEC1,STAT1,STAT2,UBE2L6,VEGFB	182 (6)
AREG		growth factor	Inhibited	-2.888	0.00032	ARHGAP11A,BCL2,BIRC5,C3,CCL20,GBP1,HIST1H2AC,HIST1H2BD,HIST1H2BK,IFI6,IQGAP3,KIF14,KIF20A,MKI67,MMP9,MYBL2,PTAFR,RRM2,STX12,TNFAIP6,TOP2A	329 (7)
E2f		group	Inhibited	-2.88	3.84e-05	CAV1,CCNA1,CDC25A,CDC25C,CDC6,DLEU2,DUOX2,GAS2L1,HIST1H2AE,HIST1H2AG,HIST2H4A,IGF1,ITGA6,MCM2,MCM3,MCM4,MIR17HG,MTHFD1,MYB,MYBL2,NUSAP1,ORC1,POMC,PRR11,RRM2,SKA2,TCF3,TGM1,WDR76
Ifnar		group	Inhibited	-2.863	1.03e-05	APOBEC3B,AXL,C3,CASP1,CCL2,CCL22,CCL5,CD74,CXCL10,HLA-E,IFITM3,IL12B,IL15,IRF1,IRF7,IRF8,ITGA4,MMP9,OAS2,STAT1,STAT2,TNFSF10,UBE2L6,VCAM1,XAF1
TLR4		transmembrane receptor	Inhibited	-2.858	5.73e-05	ACPP,APOBEC3B,ATF3,BCL2,C3,CASP8,CCL2,CCL20,CCL3,CCL5,CCL8,CD44,CDK6,CISH,CXCL10,CXCR2,DLL4,DUOX2,EBI3,FBXO32,GFAP,GRK2,HBEGF,HELZ2,HLA-DQA1,HMOX1,IDH2,IFITM3,IL12B,IL15,IL18BP,IL2RB,IRAK3,IRF1,IRF7,IRF8,JAG1,LRRK2,LTA,MARCO,MCOLN2,MERTK,MMP9,MX1,NFKB2,NLRP12,NOD2,NR1I3,PLAT,PRDM1,PTGFR,RGS16,RIPK2,SCARB1,SLC6A12,SOCS3,SOD2,STAT1,STAT2,TNFAIP3,TNFAIP8L2,TNFSF10,TREM1,TSPO,VCAM1,XBP1	433 (11)
IRF5		transcription regulator	Inhibited	-2.854	0.00427	CCL3,CCL5,COL3A1,CXCL10,CXCL11,IFI44,IFITM3,IL12B,IRF7,OAS2,PRDM1,RIPK1,STAT1,STAT2,TMPO,TNFSF10,UBE2L6
NFKB1		transcription regulator	Inhibited	-2.829	0.00681	ABCB1,AR,BCL2,BCL2A1,BTG2,CCL2,CCL20,CCL22,CCL5,CIITA,CXCL10,CXCL11,CYBB,DLL4,EBI3,FSCN1,GBP1,HMOX1,IGFBP3,IGKC,IL12B,IL17C,IRF1,JAG1,LGALS1,LTA,LTB,MMP9,MYB,NFKB2,NOD2,PDGFA,PTAFR,RACK1,SOD2,STAT1,SYTL1,TERT,TLR9,TNFAIP3,TNFSF10,VCAM1,WT1	649 (17)
TLR9	1.677	transmembrane receptor	Inhibited	-2.808	0.0264	ABCA1,ATF3,BCL2,CCL3,CCL5,CD300A,CD300E,CISH,CPM,CXCL10,EBI3,FCMR,GADD45B,HMOX1,IFI44L,IFITM1,IL12B,IRF1,IRF7,KDELR3,LTA,MX1,MX2,NPY,OAS2,OAS3,PHLDA1,PRDM1,SDC1,SOCS3,ST3GAL5,STAT1,STAT2,TNFSF10,XBP1
IRF3		transcription regulator	Inhibited	-2.794	0.000593	ABCC2,AHNAK,APOBEC3B,CCL2,CCL3,CCL5,CD58,CXCL10,FN1,GBP1,GBP5,HELZ2,HLA-F,IFI27,IFI44,IFI6,IFITM3,IL12B,IL15,IRF1,IRF7,LAG3,MMP9,OAS2,OAS3,PLAC8,PRNP,PTMS,SAMD9L,STAT1,STAT2,TMPO,TNFAIP3,TNFSF10,UBE2L6,VIM,ZC3HAV1	514 (14)
THBS4		other	Inhibited	-2.774	0.00746	CALR,COL3A1,CXCL10,HYOU1,MANF,MMP24,P4HB,VCAM1
NOD2	-1.162	other	Inhibited	-2.748	0.00209	ALDH1A2,BCL2A1,CAMP,CCL2,CCL3,CCL5,CXCL10,IL12B,MCOLN2,NFKB2,PDE4B,RASGRP1,RASGRP3,SOCS3,SOD2,TNFAIP3,TWIST1	148 (5)
IL15	2.162	cytokine	Inhibited	-2.729	8.58e-07	ALDOC,ANXA1,APBA1,BCL2,CALM1 (includes others),CAMK2G,CCL2,CCL3,CCL5,CD160,CD244,CD44,CD53,CD74,CDK6,CEACAM1,CISH,CXCL10,CXCL12,CXCR6,DPP4,EBP,ENO2,ENO3,ERBB2,FCGR3A/FCGR3B,G6PD,GALM,GAPDH,GDI2,GGT5,GLDC,HK2,HMCN1,HMOX1,HSPE1,ICAM5,IFITM1,IL12B,IL24,IL2RB,IL32,IRF1,ITGAX,ITGB7,KIT,LSP1,LTA,MAPKAPK3,MKI67,MT1G,MX1,NCAM1,NCR3,NME1,NME4,PDE4B,PFKL,PFKP,PGM2,PIM1,PRDM1,PYGL,RBPJ,RGS16,S100A11,SRGN,SY…	479 (7)
ATP7B		transporter	Inhibited	-2.714	0.00203	AACS,CYP51A1,FASN,FDPS,H19,HIST1H1C,HMGCS1,LSS,MSMO1,SMC4,SQLE
TLR7		transmembrane receptor	Inhibited	-2.695	0.000615	ATF3,BCL2,BCL2A1,CCL2,CCL20,CCL3,CCL5,CD1D,CD44,CXCL10,CXCL13,DMXL2,ETS2,FCMR,IFI44L,IFITM1,IL12B,IRF1,IRF7,MCOLN2,MX1,MX2,OAS2,OAS3,PLAT,SOD2,STAT1,STAT2,TMEM154,TNFAIP3	164 (6)
IFN Beta		group	Inhibited	-2.67	0.000324	ATF3,BCL2,CASP4,CCL3,CCL5,CD74,CXCL10,CXCL11,DPP4,FN1,HERC5,IFI27,IFI44,IFI6,IFITM1,IL15,IL24,INSIG1,IRF1,IRF7,MMP9,MX1,MX2,OAS2,SLC16A6,STAT1,STAT2,TNFSF10,XAF1	498 (12)
CD38		enzyme	Inhibited	-2.662	1.39e-05	ALDOC,ANXA2,ANXA6,ASS1,BNIP3,CCL22,CD44,CISH,CKAP4,CRIP1,EIF4EBP1,FN1,ITGB7,LTA,MANF,NCAM1,P4HA1,PAX5,PFKL,PFKP,PIM1,PRDM1,PSAT1,PYCR1,RAP1GAP,RPN1,S100A4,SDC1,SEMA4A,SLFNL1,SOCS3,TMEM97,UPB1,VCAM1,VIM,XBP1
MTORC1		complex	Inhibited	-2.66	0.188	ELF4,FASN,FDPS,HK2,INSIG1,PFKP,SCD,SREBF1
VEGFB	-1.286	growth factor	Inhibited	-2.63	0.172	ATF3,CASP8,OLR1,PRDX1,SLC27A3,SOD2,TXNRD3
LIN9		other	Inhibited	-2.621	0.0048	BIRC5,BUB1,BUB1B,CDC6,DLGAP5,MYBL2,TMPO
Insulin		group	Inhibited	-2.61	0.00366	ACACA,ACTB,ADAM10,AEBP1,ANGPTL4,ATF3,BCL2,BIRC5,CCL2,CD36,CYBB,CYP1A1,DBI,DUOX1,DUSP4,FABP4,FADS1,FADS2,FASN,FBXO32,FGFR4,FN1,G6PD,GFAP,GRK2,HMOX1,HSD11B1,IGF1,IGFALS,IGFBP3,INSIG1,INSR,IRS2,LAMB1,ME1,MLXIPL,MMP2,MMP9,MT-ND1,MTTP,NCF1,NPR1,NPY,NUCB2,PCCB,PDK4,PLCB1,PLIN1,POMC,PTPN11,SCARB1,SCD,SLC37A4,SQLE,SREBF1,STAR,TGFA,TRPV1,UCP2,XBP1	151 (3)
VCAN	2.646	other	Inhibited	-2.57	2.06e-09	AEBP1,AGRN,ANGPTL4,ANXA8/ANXA8L1,AOC3,ASS1,C1R,C3,CASP1,CCL2,CCL20,CEACAM4,CXCL12,EBI3,FN1,GPC6,HAS3,IFI44,IFI44L,IFI6,IFITM1,IL12B,INHBB,IRF8,LAMB1,MAP1B,MMP9,MX1,MX2,MYH10,NOTCH3,OAS2,OAS3,RBPJ,SOD2,ST6GAL1,STAT1,TGFA,THBD,TTC27,TWSG1,VCAM1,VCAN,XAF1
PARP9		enzyme	Inhibited	-2.563	7.23e-06	CD74,HLA-DQA1,HLA-DQB1,HLA-E,IFI44,IRF1,IRF7,NCF1C,OAS2,STAT1
CTNNB1		transcription regulator	Inhibited	-2.554	0.000201	ABCB1,ACTB,ACTR3,ACVR2A,ADSS,AGRN,ALDH1A2,ANXA1,AOC3,AR,ARFGAP3,ASCL2,ATP6V0A1,BCL2,BCL2L10,BIRC5,CACNA1G,CADM1,CALM1 (includes others),CCL3,CCNA1,CD44,CEACAM1,CELSR1,CNR1,COL27A1,COL4A2,CRIP1,CTNNA2,CXCL12,CYP1A1,CYP1B1,CYP51A1,DIAPH3,DIO1,DLL4,ENO2,ENO3,EPHB3,EPHB4,F13A1,FABP4,FN1,GADD45B,GALM,GATA2,GFAP,GLI1,GNA12,GPA33,HILPDA,HMG20B,HSPE1,ID3,IFITM1,IMPDH2,INHA,INHBB,IRF8,ITGA6,ITGB7,KIT,L1CA…	765 (18)
MUC1		other	Inhibited	-2.474	0.00378	CAT,CD1D,FASN,HLA-DRA,IFITM1,MKI67,MT1G,PDGFA,PYCR1,SNAI1,SOD2,STAT1,TERT,VIM	549 (13)
IL12B	-1.718	cytokine	Inhibited	-2.442	0.176	CCL5,CXCL10,IL12B,LTA,PIK3AP1,SOCS3,STAT1,STAT2,VCAM1
DIO3		enzyme	Inhibited	-2.433	0.108	COL6A1,FXYD6,GPC3,ITIH3,PAQR6,PYGL
FZD9		G-protein coupled receptor	Inhibited	-2.433	0.00654	CCL5,CXCL10,CXCL14,IFI44,IRF7,STAT1
CDK5	-0.921	kinase	Inhibited	-2.433	0.0949	IGFBP3,LRG1,S100P,SPOCK1,TNFAIP3,XBP1
CSF1	-0.939	cytokine	Inhibited	-2.429	1.05e-10	BCL2,BIRC5,CCL2,CCL3,CCL5,CDC25A,CPM,CYBB,CYP51A1,DUSP4,DUSP9,EBP,ETS2,FCGR3A/FCGR3B,FDPS,FN1,GDF15,GPR68,HK2,HMGCS1,HSD17B7,IGF1,IL12B,IL18BP,IRF7,IRF8,ITGA4,LSS,MAFB,MARCO,MERTK,MMP9,MPO,MSMO1,MVD,MVK,NCF2,NFKB2,OSCAR,PFKL,RIPK1,SERPINB2,SFRP1,SIGLEC1,SQLE,STAB1,STAT1,STX12,STX3,THBS1,TLR1,TLR5,TLR6,TLR9,TNFAIP3,VCAM1,XBP1	476 (9)
PRKCE		kinase	Inhibited	-2.408	0.0647	ABCB1,BCL2,BIRC5,CAV1,HSP90AB1,IL2RB,ITGA2B,MMP9,PDGFA,PIM1,POMC,STAR,VCAM1
PIK3CA		kinase	Inhibited	-2.401	0.0214	BIRC5,CD44,FASN,HSP90AB1,IRS2,JAG1,JAG2,SNAI1,SREBF1,TGM1,TP63,TWIST1,VIM
ECM1		transporter	Inhibited	-2.397	0.00319	ADAMTS7,BMI1,GRN,S100A4,SNAI1,VIM
CD14		transmembrane receptor	Inhibited	-2.364	0.0161	BCL2A1,CCL2,CCL3,CCL5,CISH,CXCL10,CXCL12,CXCR2,IL12B,SOCS3,TNFAIP3,VCAM1
Vegf		group	Inhibited	-2.351	7.32e-08	ABCB1,ACE,ADAM10,ADAM15,ALOX5AP,ANGPTL4,ANP32A,ANPEP,ARHGEF17,ATF3,BCL2,BCL2A1,BIRC5,BMP2K,BUB1,BUB1B,CA2,CALCRL,CALM1 (includes others),CASP1,CASP8,CCDC15,CD44,CD93,CDC25A,CDC25C,CDC6,CDKN2C,CELSR1,CRABP1,CXCL10,CXCL11,CXCL12,CXCR2,DIAPH2,DLL4,DUSP4,DUSP6,EBP,EFNB2,FABP4,FKBP5,FN1,GPRC5B,HBEGF,HELLS,HK2,HMOX1,ID1,IGFBP3,IL12B,IL17RC,IL3RA,INHBB,INSIG1,IRF1,ITGA10,ITGA2,ITGA6,KIF15,KIF22,MAZ,MCM2…	368 (7)
NFE2L2		transcription regulator	Inhibited	-2.349	1.7e-06	ABCB11,ABCC2,ABCC3,AKR1A1,AKR7A2,ARHGEF3,ATF3,ATP6V0D2,BCL2,BNIP3,CAT,CCL5,CD36,CDKN2C,COL3A1,COL4A2,CXCL10,CYBB,DNAJB5,EIF3C,EPHB4,FABP4,FKBP5,FN1,G6PD,GFAP,GPX3,GSPT1,GSTM1,GSTM4,HMOX1,HSP90AB1,HYOU1,IFRD1,KCND1,KCNMB4,L1CAM,LY6E,MATK,ME1,MMP9,MSMO1,NCF1,NCF2,NFE2L3,NGEF,NR1I3,NUCB2,OSCAR,OSGIN1,PCBP1,PFN2,PHGDH,PHKA1,PLIN2,PRDX1,PRKCB,PSAT1,PSMA6,PSMC3,RACK1,RUVBL1,S100P,SCARB1,SCG2,SHMT2,SOCS…	605 (13)
ATF6		transcription regulator	Inhibited	-2.335	0.132	BUB1,CALR,DERL3,FDPS,MANF,NUCB2,PLIN2,PRDX2,PRNP,XBP1
EP400		other	Inhibited	-2.333	0.00383	CDC25A,CDC6,CDCA3,FABP4,MAPK12,MCM3,MCM4,MYBL2,NCAPG2,RCC1,UHRF1
CD24		other	Inhibited	-2.333	0.113	APOBEC3B,ATF3,CAV1,DIAPH2,GDF15,HOMER3,NIPBL,NRIP1,PLCB1,PRDX2,SMC4,THBS1,TMEM135,TOP2A,TPP2,TTC3
STAT4		transcription regulator	Inhibited	-2.331	0.000915	ADSS,AHNAK,ALDOC,ARFGAP3,BCL2,C3,CCL2,CXCL10,DAP,DPM3,ENO2,FSCN1,HILPDA,HLA-DQB1,INTS12,IRF1,JAG2,KCNK7,MAP3K1,MATK,NSD3,NXN,PFN2,PGP,PLAC8,POLD4,PRDM1,PYGL,RCN3,RGS16,S100A4,SELENBP1,SERTAD1,SH2B1,SOCS3,SRPK1,STAT1,TPP2,TSPAN5,TWIST1
RELA		transcription regulator	Inhibited	-2.329	0.000143	ABCB1,ALOX5AP,AR,ARFGAP3,ASCL2,BCL2,BCL2A1,BIRC5,BLVRA,BTG2,C3,CAMP,CASP8,CAV1,CBS/CBSL,CCL2,CCL20,CCL22,CCL3,CCL5,CD44,CIITA,CXCL10,CXCL11,CYBB,CYP1A1,ERBB2,FN1,FSCN1,GBP1,GDF15,HMOX1,ID1,IGF1,IGKC,IL12B,IL17C,IL32,IRF1,IRF7,KIT,LTA,LTB,MGMT,MMP9,MYB,NFKB2,NOD2,NR1I3,OAS2,OLR1,P2RY2,PDE4B,PRDM1,PTGDS,SNAI1,SOD2,SREBF1,STAR,SYTL1,TERT,TGM2,TLR9,TNFAIP3,TNIP1,TP63,TREM1,TWIST1,VCAM1,VIM,WT1	606 (16)
MKNK1		kinase	Inhibited	-2.324	0.12	ACOT7,AGRN,ANXA2,APC,BMP8B,DPYSL3,FAM49A,IFRD1,MAP1B,SFRP1,THRA,TPP1,TTC3,VIM,VSNL1
MYBL2	-1.135	transcription regulator	Inhibited	-2.324	0.0525	BCL2,BIRC5,BUB1,CCNA1,GATA2,ID1,MPO,MYBL2,TOP2A
GHRL		growth factor	Inhibited	-2.285	0.0989	ABCG1,ACACA,BCL2,FASN,NPY,POMC,SCD,SREBF1,STAR,UCP2,UCP3
NR1D1		ligand-dependent nuclear receptor	Inhibited	-2.236	0.0451	ACACA,BNIP3,EHHADH,FADS2,FASN,ME1,NUPR1,STAT1
SIRT2		transcription regulator	Inhibited	-2.236	0.0454	AACS,LSS,MVD,MVK,SQLE
IFNL4		cytokine	Inhibited	-2.235	0.00122	CXCL10,CXCL11,MX1,OAS2,STAT1
CIDEC		other	Inhibited	-2.219	0.341	CCL2,FASN,PLIN1,SDC1,SREBF1
MBTPS1		peptidase	Inhibited	-2.219	0.00864	ACACA,FASN,FDPS,SCD,SREBF1	125 (4)
Cdc42		enzyme	Inhibited	-2.2	0.408	CASP1,CTSH,GATA2,GFAP,STMN1
Gm-csf		group	Inhibited	-2.2	0.489	BCL2,BIRC5,MMP9,PIM1,SOCS3,TERT
IL33		cytokine	Inhibited	-2.197	8e-05	ABCA1,ABCG1,ACTB,ARFGAP3,AXL,BCL2A1,CAMKK2,CCL2,CCL3,CCL5,CD36,CDK5R1,CISH,COL3A1,CXCL10,CXCR2,EBI3,ENO2,GADD45B,GRK2,HMOX1,IL15,IRAK3,JAG1,MYLK,MYO15A,NCF4,NFKB2,PILRA,PLAT,PLIN2,RASGRP1,RIPK2,RPS6KA2,SCARB1,SERPINB2,SKIL,SOCS3,SOD2,ST3GAL5,STX11,SUCNR1,TNFAIP3,TNFSF10,TPH1	458 (7)
GAS6	-1.394	growth factor	Inhibited	-2.197	0.156	AXL,OLIG2,PROS1,SOCS3,TWIST1
CREB3		transcription regulator	Inhibited	-2.178	0.0223	ANXA1,INSIG1,MMP9,SREBF1,XBP1
PTPN1		phosphatase	Inhibited	-2.173	0.508	FASN,IGFALS,INSR,IRS2,MARCO,SREBF1
ANGPT2		growth factor	Inhibited	-2.17	0.000357	ADA,ARL4C,BAG1,BCL2,BCR,C1R,CALR,CAT,CCL5,COL3A1,FN1,HMGCS1,HMOX1,KPNA2,MAPK12,MGMT,MMP2,MMP9,NCF1,NDE1,NME1,OLR1,P4HB,PDIA5,PHLDA1,POLD1,PROS1,SNAI1,SOD2,ST13,TGFBR2,THBS1,THBS2,TNFRSF12A,TNIK,VCAM1,VIM
TICAM2		other	Inhibited	-2.169	0.156	CCL5,CXCL10,IL12B,IRF1,IRF7
SMYD3		enzyme	Inhibited	-2.164	0.0289	AR,ECEL1,NEURL1,TERT,WNT10B
CHUK		kinase	Inhibited	-2.156	0.00586	AEBP1,ATF3,C3,CASP4,CCL2,CCL5,CDC25A,CXCL10,CXCL12,CXCL13,DNMT1,DUSP6,GADD45B,GRN,HK2,HMOX1,IL12B,KCNH2,MMP2,MMP9,NFKB2,NID1,RGS16,SEMA3C,SERPINB2,SFRP1,SOCS3,TGFA,TMEM176B,TNFAIP3,TNIP1,TP63,TWIST1,VCAM1,VEGFB	658 (19)
SNAI2		transcription regulator	Inhibited	-2.139	0.202	AR,AXL,BMI1,CXCL12,FN1,L1CAM,MMP9,TP63,VIM
CYP7A1		enzyme	Inhibited	-2.138	0.00191	ABCA1,ABCG1,ACACA,FASN,FDPS,MTTP,NPC1L1,SREBF1
FOXO4		transcription regulator	Inhibited	-2.131	0.0212	ACACA,BNIP3,CASP8,CAV1,COL4A2,CYP51A1,FABP4,FASN,GADD45B,HMGCS1,IGFBP7,JAG1,MMP9,S1PR3,SCD,SOD2,VCAM1
TAL1		transcription regulator	Inhibited	-2.122	1.22e-05	ATP6AP1L,BCL2,BUB1,C3,CALY,CDK6,CENPU,DSC3,FCRL1,GATA2,GINS1,HELLS,HLA-E,HLA-F,HMGB3,IKZF3,IL31RA,KIF14,KIF15,KIF20A,KIT,LRBA,MAP3K1,MARCKS,MCM2,MCM4,MELK,MEST,MPND,MPO,MVD,MYB,NCAPG,NCF1C,PLEKHO1,PTGER4,PTPRU,RBFOX3,RNASE6,SENP7,SERPINB2,TMEM156,TNFAIP3,TNFSF10,TSPAN7,TTC3	92 (2)
APLN		other	Inhibited	-2.121	0.0929	BCL2,CAT,GATA2,GFAP,ITGA2B,MYB,NCF1,TESC
IFNAR1		transmembrane receptor	Inhibited	-2.116	4.18e-06	ATF3,AXL,CCL20,CCL5,CIITA,CXCL10,CXCL11,DLL1,DUSP6,HMGCS1,IFI44,IFI6,IFITM1,IL12B,IL15,IRF7,MX2,OAS2,OAS3,PLAT,RNASE2,SDC1,SEPT4,SOCS3,SOD2,SQLE,STAT1,TAPBPL,TGM2,THBS1,TNFAIP3,TNFSF10,VCAM1,VEGFB,XAF1	345 (10)
IKBKG		kinase	Inhibited	-2.113	0.0548	AEBP1,C3,CCL5,CXCL10,CXCL12,DUSP6,GRN,HK2,IRF7,KCNH2,NFKB2,NID1,RGS16,SEMA3C,SERPINB2,SFRP1,SOCS3,TG,TMEM176B,TNFAIP3,TNFSF10
STAT2	-1.18	transcription regulator	Inhibited	-2.101	1.68e-05	BCL2,CAV1,CCL5,CIITA,CXCL10,GBP1,GLI1,IFI27,IFI6,IFITM1,IFITM2,IRF1,IRF7,MX1,OAS2,ST13,TNFSF10	323 (9)
TICAM1		other	Inhibited	-2.088	0.000265	APOBEC3B,CASP4,CCL2,CCL5,CXCL10,CXCL11,CXCL13,ETS2,FPR1,GDF15,IL12B,IL15,IL18BP,IRF1,IRF7,ITPR2,JAG1,MCM2,MKI67,NFKB2,PDE4B,PILRA,PSTPIP2,RIPK2,SOCS3,TNFAIP3,TNFSF10,TREM1,VCAM1,ZC3HAV1	172 (5)
ESR1		ligand-dependent nuclear receptor	Inhibited	-2.063	6.76e-11	ABCB1,ABCB11,ABCC3,ACE,ACVR1B,ADA,AFMID,AHNAK,ANLN,ANP32A,AP2B1,AP2S1,APC,AQP1,AR,ARHGEF11,ASS1,ATF3,BAG1,BCAT1,BCL2,BCR,BIRC5,BUB1,BUB1B,C1QTNF6,C3,CA12,CA2,CAPN2,CARD14,CAV1,CAV2,CCL2,CCL20,CCP110,CDK5R1,CDK6,CDKN1C,CENPK,CENPU,CERS1,CGN,CHST2,CIT,CKB,CLIC6,CPM,CPNE1,CRIM1,CSAD,CXCL12,CYP1A1,CYP1B1,DDB2,DIAPH1,DIAPH3,DMTN,DTNA,DUSP4,DUSP9,EEA1,EFNB2,ERBB2,ESRRA,FASN,FBLN1,FXYD6,G6PD,GABBR2,GADD…	657 (14)
CXCL12	-2.424	cytokine	Inhibited	-2.06	0.00106	ATRX,AXL,BCL2,BMP6,CA2,CCL2,CCL5,CD36,CD44,CD9,CDKN1C,CPSF1,CXCL10,CXCL12,CXCR6,CYP2D6,DPP4,ERBB2,FN1,ID1,IFI27,IGFBP7,IL24,ITGAX,KIT,MAPK12,MAPK8IP2,MARCKS,MMP2,MMP9,RYR1,SOCS3,TF,THBS1,TNFSF10,VIM	408 (8)
IFNG		cytokine	Inhibited	-2.06	5.71e-18	ABCA1,ABCA6,ABCB1,ACE,ACTB,ADA2,ADAMTS8,AGRN,ALDH7A1,ALOX5AP,ANGPTL4,AQP1,ARC,ARFGAP3,ASS1,ATF3,BATF2,BCAN,BCL2,BCL2A1,BMP6,BST1,C1R,C3,CALCOCO2,CAPN3,CARD6,CASP1,CASP4,CASP8,CAT,CAV1,CCL2,CCL20,CCL22,CCL25,CCL3,CCL5,CCL8,CCNA1,CD1D,CD36,CD44,CD5L,CD74,CDC25A,CDK5R1,CEACAM1,CELSR1,CHRNE,CIITA,CISH,CNR1,CRABP1,CTSH,CXCL10,CXCL11,CXCL12,CYBB,CYP27A1,CYSLTR2,DDB2,DDX5,DEPP1,DIO1,DLL1,DPP4,DUOX2,DUSP…	666 (18)
IL1A		cytokine	Inhibited	-2.048	0.0278	ABCC2,ASIC1,ASIC3,BCL2,CA2,CCL2,CCL20,CCL3,CCL5,CCL8,CD44,CXCL10,CXCL12,CYP1A1,DPP4,GBP1,GNB4,HMOX1,HSD11B1,HSPG2,IGF1,IL12B,IL32,KIT,MMP2,MMP9,MT2A,NPY,PDGFA,POMC,SERPINA1,SOD2,TNFAIP3,VCAM1
NFkB (complex)		complex	Inhibited	-2.043	8.62e-05	ABCB1,ABCG1,ALDH7A1,AMH,AQP1,ATF3,BCL11A,BCL2,BCL2A1,BIRC5,BLVRA,BMI1,C1R,C3,CAMP,CASP4,CASP8,CCL2,CCL20,CCL22,CCL3,CCL5,CCL8,CD36,CD44,CD74,CGREF1,CIITA,CST7,CXCL10,CXCL11,CXCL12,CYBB,DIO1,ERBB2,FN1,FUCA1,GADD45B,GAS6,GDF15,GFAP,HERC5,HIP1,HLA-F,HMOX1,HSPB1,IGKC,IL12B,IL15,IL17C,IL24,IL32,IRF1,IRF7,JAG1,KIT,LSP1,LTA,LTB,MMP2,MMP9,MSTN,MTSS1,MYLK,NCAM1,NCF2,NFKB2,NLRP12,NUAK2,OLR1,P2RY2,PIM3,PRDM…	619 (18)
REL		transcription regulator	Inhibited	-2.012	0.0736	ACSS2,ANLN,ARFGAP3,ARHGEF11,BCL2,BCL2A1,BIRC5,CACNA1E,CCL2,CDC6,CIITA,CLDN10,CXCL10,DUT,FADS2,FN1,GADD45B,GPT2,HBEGF,ICK,IL12B,IRF8,MMP9,NFKB2,PHGDH,PIPOX,PTGDS,SH2B3,SNAI1,SOD2,TNFAIP3,TNFSF10,VIM
Smad2/3-Smad4		complex	Inhibited	-2	0.101	BCL2,IGFBP3,IRF7,SNAI1
NEU3	-0.89	enzyme	Inhibited	-2	0.00644	AR,BCL2,RAB25,ST3GAL5
RTN4		other	Inhibited	-2	0.489	DPYSL2,GFAP,IL12B,IMPACT,STAT1,TUBB4A
DBI	-1.291	other	Inhibited	-2	0.0321	ACSS2,FASN,LSS,SQLE
ACTB	-1.198	other	Inhibited	-2	0.0454	CIT,IFI6,MYLK,MYLK2,STMN1
TLX1		transcription regulator	Inhibited	-2	0.175	CDC6,ERBB2,GATA2,MYB,ORC1
SIX5		transcription regulator	Inhibited	-2	0.252	MDFI,MESP2,SIM1,SIX4
PLCE1		enzyme	Activated	2	0.0547	CCL2,CCL20,CXCR2,GFAP
ZC3H14		other	Activated	2	0.101	IL15,LTA,MERTK,PLAT
DTNBP1		other	Activated	2	0.159	ARX,GRIN2C,GRIN2D,SLC6A12
TNFAIP2		other	Activated	2	0.0684	IRF1,LTA,MERTK,PLAT
SAFB		other	Activated	2	0.000113	CCL5,CD74,CHD3,CXCL10,CXCL11,HLA-DPA1,HLA-DPB1,HLA-DRA,HLA-E,HMOX1,IGF1,L1CAM,LTB,NUPR1,S100P,TNFSF10
ADAM17		peptidase	Activated	2	1	COL3A1,FN1,MMP2,PRNP
ZBED6		transcription regulator	Activated	2	0.297	ARL4C,CRIM1,DLGAP5,SPTBN1,WWC1
RPSA		translation regulator	Activated	2	0.403	CCL5,ITGA6,MMP2,STAT1
NPC2	0.884	transporter	Activated	2	0.378	PTGDS,PTGER4,STAT1,STAT2
EIF2AK3		kinase	Activated	2.011	0.00391	ALDH18A1,AMY2B,ATF3,BTG2,CCL20,EIF4EBP1,EPRS,ETS2,IGF1,LARS,NFKB2,NUPR1,PON2,PRDM1,RNASEL,RPS6KA2,SHMT2,SLC1A7,TBCE,TBPL1,XBP1
NPPB		other	Activated	2.025	0.00178	ACAT2,CASP1,COL3A1,EBP,FN1,HMGCS1,LSS,MSMO1,SCARB1,STAR
HOXA10	-1.686	transcription regulator	Activated	2.056	9.98e-07	ACTB,ALDH1A2,ALOX5AP,AQP1,ATF6B,COL3A1,CTSG,CYBB,DPP4,FN1,GAS6,HLA-DQA1,HLA-DQB1,HNRNPL,HOXA11,ID1,IDH2,IGFBP3,IRX3,MAP1B,MAPK12,ME1,MYLK,NCAM1,NCF2,P4HB,PBX3,PDPN,PHGDH,PIGR,PROS1,PTGER3,PTGER4,RNF227,SCD,ST6GAL1,TDO2,TGFBR3,THBD,TNXB,TTC3,WNT10B
HDAC1		transcription regulator	Activated	2.056	0.00113	ABCB1,AR,ARC,ASCL2,ATF3,ATG7,CCL5,CCNA1,CD1D,CD44,CDC25A,CDC25C,CDC6,CDT1,FABP4,GLI1,ID1,IL24,ITGAD,MCM3,MMP9,MT1G,MUC4,MYBL2,NCR3LG1,OSCAR,PDGFA,PRAG1,RAD54L,RRM2,RRM2B,SATB1,SERPINB2,SFRP1,SLC8A1,SNAI1,SREBF1,TBX1,TERT,TGFBR2,TGM2,TNS1,TOP2A,UCP3,UHRF1	644 (18)
PLA2G10	3.28	enzyme	Activated	2.065	0.26	CCL2,CD36,CPNE1,DHRS3,ETS2,KPNA2,MKI67,NUP35,PHLDA1,SRM,STAR,TCF3,WDR78
EDN1		cytokine	Activated	2.083	0.00128	ACTB,ANXA1,ANXA6,ARHGEF11,BCL2,BCL2A1,CALCRL,CCL2,CDC25A,COL7A1,CST3,CYBB,FN1,GRN,HBEGF,INSR,ITGA2,ITGB1BP2,ITPR2,MMP2,MMP9,NCF1,OLR1,PDGFA,POMC,PRKCB,PTGER4,SDC1,SERPINB2,SLC8A1,SOCS3,TGM2,THBS1,VCAM1,VCAN,VIM	444 (7)
mir-15		microRNA	Activated	2.116	0.091	AR,BCL2,BIRC5,CCL2,CCL5,CDK6,MMP9,MX1,MYB,PIM1,UCP2
TGFBR2	1.569	kinase	Activated	2.127	0.0186	ALOX5AP,ANGPTL4,AP3S1,AR,BFSP1,BIRC5,BMP6,CASP1,CD44,FN1,GADD45B,GAL,GFAP,GLI1,HSD11B1,MMP2,MMP9,PDPN,PTCH1,PTGDS,SKIL,SMAD1,SNAI1,SOCS3,TBXAS1,TCF12,TGFBR2,TGIF1,THBD,THBS1,TNFRSF12A
STK11	-0.581	kinase	Activated	2.141	5.69e-06	ACE,ACVR1,AK2,AKR1A1,ALDH9A1,ASS1,ATF3,AVIL,BCL7B,CCL2,COL3A1,COX6A1,COX8A,CTPS1,CYP4V2,DNMT1,DUT,FN1,FOXN3,GADD45B,GALM,GAPDH,HILPDA,ID1,IL2RB,IMPDH2,LTB,MMP2,MMP9,MRPS10,NCAM2,NFKB2,NPTX2,PDE2A,PHC2,PHGDH,POLD4,PSAT1,PYCR1,RASGRP1,RND2,RRM1,RRM2,SCG2,SERPINI1,SHMT2,SNAI1,SRM,TALDO1,TESMIN,TGFA,TKT,TNFAIP3,TNFSF10,TOP2A	743 (20)
RBL1		transcription regulator	Activated	2.144	0.00602	CASP4,CDC25A,CDC6,HIST1H2AE,MCM2,MCM3,MT1G,MYBL2,ORC1,POMC,RRM1,RRM2,SFRP1,TERT,THBS1,VEGFB	63 (3)
TRIM24	-0.887	transcription regulator	Activated	2.155	0.113	AGRN,CA2,CXCL10,EMB,IFI44,IRF1,IRF7,MGMT,MYH10,PACSIN3,PLAC8,PRPS2,SAMD9L,STAT1,STAT2
KDM5A		transcription regulator	Activated	2.168	0.533	COX6A1,GPT2,HMOX1,MCM2,MCM3,MRPL12,MUL1,NME1,PIM1,RYR1,SOD2,TCAP,TERT,TRIM72
SCARB1	-1.442	transporter	Activated	2.169	0.144	CCL2,CCL5,FASN,FBXO32,LTA,SREBF1,VCAM1
PCGF2		transcription regulator	Activated	2.177	0.341	BMI1,CDC25A,CDK6,JAG1,NOTCH3
ADRB2		G-protein coupled receptor	Activated	2.19	0.469	ACACA,ADRA2B,CYP1B1,FASN,HK2,IL12B
MIR124		group	Activated	2.2	0.297	AR,BMI1,CAV1,CDK6,VIM
THBS1	1.453	other	Activated	2.2	0.341	COL3A1,FN1,MMP2,MMP9,THBS1
PTEN	-0.609	phosphatase	Activated	2.217	0.000135	ACACA,ADAMDEC1,ALOX5AP,ANXA1,APOBR,AR,ATF3,BCL2,BIRC5,BTG2,C3,CA12,CA2,CCL5,CDC25A,CDK6,CNN3,COX8A,CST6,CXCL10,CXCL11,CXCL13,CYP27A1,DNPH1,EBP,EFNB2,EHHADH,EIF4EBP1,ETS2,FABP4,FASN,FGFR4,GPX3,GSPT1,GTF2A1,HOXA10,HOXA11,IBA57,IDH2,IFRD1,IGF1,IGFBP3,IL12B,ING4,IRS2,JAG1,KLF6,LDHB,MAPKAPK3,MKI67,MMP2,MMP9,MRPL12,MT-ND1,MT2A,MVD,MYBL2,PFKL,PHGDH,PIM1,PRKCB,PTPRF,PYGL,RCC1,RRM1,SCD,SDC1,SFRP1,SLC25A1,…	739 (22)
IL23		complex	Activated	2.219	0.473	ACKR2,BCL2,CCL20,IL12B,IL17RC
TRAP1	-1.298	enzyme	Activated	2.219	0.297	ALDH1L2,COX8A,GPT2,HSD17B10,HSPE1
CYP51A1	-1.852	enzyme	Activated	2.236	0.00864	EBP,LSS,MSMO1,RARA,SQLE
DYRK1A		kinase	Activated	2.236	0.0788	CDC25C,CDC6,MCM3,MCM4,MYBL2
SET		phosphatase	Activated	2.236	0.43	CEP83,FDPS,FTO,MRPL22,YBX1
PIAS1		transcription regulator	Activated	2.236	0.166	ABCB11,ACACA,FASN,SCD,SREBF1,STAT1
UXT		transcription regulator	Activated	2.239	0.0172	BUB1,CDC6,ENO2,FKBP5,GTSE1,HUS1,KDELR3,TNFAIP3
EHF		transcription regulator	Activated	2.287	0.0262	ANGPTL4,ANPEP,CCL20,CDH3,CNFN,CYP1A1,ERBB2,GATA2,GPR68,HMOX1,JAG1,KIT,NOTCH3,PLAT,RBPJ,THBD
SIRT1		transcription regulator	Activated	2.304	0.00163	ABCA1,ABCB1,ABCC2,ABCG1,ACTB,BIRC5,BNIP3,CA12,CAT,CCL5,CD36,CD74,CNR1,CYP1A1,EBI3,FABP4,FASN,FBXO32,FBXO39,FCMR,FN1,GLI1,HELZ2,HLA-DQA1,HLA-DQB1,HMOX1,ID1,IDH2,IFI44,IFITM3,IGF1,IL12B,IRF7,KIF13B,LY6E,MMP2,MMP9,MVK,NCAM2,NEGR1,NEURL1,NKG7,NLGN2,NPY,OAS2,PDK4,PRMT3,RGS16,RNF39,SCX,SOD2,SREBF1,STAT1,SYNPO,TERT,THBD,TRIM31,UCP2	749 (23)
FFAR3		G-protein coupled receptor	Activated	2.309	0.164	ANPEP,B4GALT2,BCL11A,CBS/CBSL,CCL22,CXCL10,FADS2,GAS6,PITPNM2,SPOCK1,VAT1L,VSNL1
mir-122		microRNA	Activated	2.314	1	ADAM10,ADGRB2,G6PD,GNPDA1,H1F0,MAP1B,PTPN14,TGM2,VIM
mir-155		microRNA	Activated	2.338	0.178	ADAM10,ANXA2,BCL2,CCL2,CCL5,CXCL10,HK2,HMOX1,IL12B,IRAK3,IRF8,MYB,PSIP1,RIPK1,SOCS3
EZH2	-0.911	transcription regulator	Activated	2.342	0.00326	ACTB,ADAM10,ALOX5AP,ANXA6,ATF3,BCL2,C3,CACNA1E,CCL5,CDK6,CLDN10,CNR1,CXCL10,CXCL11,CYB5R2,CYP1B1,DNMT1,ERBB2,FANCB,FBLN1,FGF17,FKBP5,FUCA1,GDF15,GPR68,GSTM4,HCP5,HOXA10,HOXA11,IGFBP3,IL24,LAMB3,LTB,MMP2,MMP9,MNDA,NKD2,NME1,PRDM1,PRRT4,RAC3,RAP1GAP,RARRES3,RNF19B,S100A4,SATB1,SERPINA1,SLC1A3,SLC22A18AS,SNAI1,SPIB,TBX1,TSPAN7,TWIST1,WNT10B	718 (13)
USP18		peptidase	Activated	2.373	0.000415	CCL5,CXCL10,IFI6,IFITM3,IL15,IRF1,IRF7,MX1,SOCS3,TNFSF10
MAP4K4		kinase	Activated	2.377	0.501	ACACA,BCKDHB,CHSY1,FASN,GCDH,KYAT3,LDHB,MAFB,MLXIPL,PLA2G6,PON2,SCD,SREBF1
AMPK		complex	Activated	2.379	1.15e-06	AACS,ACACA,ACE,AR,BCL2,BIRC5,CAT,CCL2,CIITA,CXCL10,CXCL12,CYBB,DUSP4,FASN,FBXO32,FSCN1,HMOX1,LDHB,MMP9,MSTN,MT-ND1,NCF1,PLIN1,SLC6A8,SNAI1,SREBF1,STAT1,UCP2,UCP3,VCAM1,VIM,YBX1
SERPINA1	-1.472	other	Activated	2.38	0.172	ANGPTL4,CCL2,CD36,FABP4,RGS16,SCARB1,XBP1
KLF11		transcription regulator	Activated	2.4	0.0929	CAT,CAV1,CHRNE,DRD4,IL12B,PDK4,SLC25A20,SOD2
ABCA1	-1.5	transporter	Activated	2.415	0.114	ABCA1,ABCG1,ANXA1,CYP51A1,IL12B,MMP9,SCARB1,SREBF1
AGPAT2	0.749	enzyme	Activated	2.425	0.00893	ACACA,FABP4,FASN,PLD4,PLIN1,SCD
LMNB1	-1.112	other	Activated	2.433	1.26e-05	AEBP1,CRABP1,CRIP1,CXCL12,CYP51A1,FASN,FSTL1,GDI2,HBEGF,HMGCS1,HS6ST2,LARGE1,MSMO1,PLIN2,SCD,SQLE,THBS2
mir-8		microRNA	Activated	2.467	1	ATF3,BMI1,BST1,HMOX1,LSR,MAP3K1,MAPK12,MYH10,SNAI1,VIM,XBP1
miR-141-3p (and other miRNAs w/seed AACACUG)		mature microRNA	Activated	2.481	0.0735	BST1,CACNA1G,CDK6,CYP1B1,DACH1,JAG1,LSR,PITX1,SATB1,SNAI1,TBX1,VIM
miR-122-5p (miRNAs w/seed GGAGUGU)		mature microRNA	Activated	2.585	0.091	AACS,AKT3,FAM117B,GPX7,NCAM1,P4HB,PALM,PRDX2,RAB11FIP1,TBX19,VIM
INSIG2		other	Activated	2.586	0.000473	ACACA,FASN,FDPS,G6PD,INSIG1,SCD,SREBF1
TGFA	1.319	growth factor	Activated	2.619	0.00488	BIRC5,CASP1,CCL2,CCL20,CCL5,CXCL10,DDX5,GFAP,MMP9,MUC4,PLAT,PRNP,SERPINA1,TGFA,TLR5,TLR9,VIM	439 (11)
miR-145-5p (and other miRNAs w/seed UCCAGUU)		mature microRNA	Activated	2.622	0.43	AHNAK,CBFB,EIF4EBP2,FSCN1,MDFI,PODXL,SOD2
SQSTM1		transcription regulator	Activated	2.63	0.114	CKAP4,HBEGF,HMOX1,IL12B,IL15,IRF1,LTA,PLAT
miR-34a-5p (and other miRNAs w/seed GGCAGUG)		mature microRNA	Activated	2.678	0.0261	AHCYL1,ATF3,AXL,BCL2,BIRC5,CDC25A,CDK6,DLL1,JAG1,MCM3,MYB
mir-34		microRNA	Activated	2.723	0.00517	AHCYL1,AR,AXL,BCL2,BIRC5,CDC25A,CDK6,DLL1,ITGA2B,KCNH2,MYB,REM2,SATB2,SLC30A3
ACKR2	1.2	G-protein coupled receptor	Activated	2.828	0.0358	CCL22,CCL5,CXCL10,IFI44,IRF7,OAS2,OAS3,STAT1,STAT2
Irgm1		other	Activated	2.84	2.99e-05	BUB1,CCL5,CDCA3,CXCL10,DTL,GINS1,ID3,IRF7,KIF20A,MKI67,NCAPG,NUPR1,OAS2,RRM2,STIL
TGM2	2.227	enzyme	Activated	3.099	9.64e-16	ACSS2,ADGRE3,AFF2,BCL2A1,BNIP3,BTG2,C20orf197,C3,CA2,CCL2,CCL22,CCL3,CD101,CD36,CD74,CD93,CDCA7,CDK6,CEACAM1,CFP,CXCL10,EPB41L4A-AS1,FARSB,FERMT1,FN1,HIP1,ICAM3,IFI6,ITGA6,ITGAX,JAML,KCNQ5,KIAA0513,LILRA5,LRRC25,LRRK2,LSP1,LY6E,MAFB,MERTK,MIR17HG,MMP2,MMP9,MS4A3,MT2A,MYO9A,NCF2,NLRC4,OAS2,OAS3,OTUD6B,PHLDA1,PIM1,POR,RARA,RARRES3,SAMD9L,SEMA6B,SERPINB2,SLC25A20,SLFN5,STAT1,THBS1,TNIP1,TTC27,TYROBP…	477 (7)
let-7		microRNA	Activated	3.101	3.3e-05	ACVR1C,APC,APC2,AR,BCAT1,BTG2,BUB1,BUB1B,CBFB,CD44,CDC25A,CDC6,CDCA3,CDCA7,CDK6,CDT1,COL24A1,COL27A1,COL3A1,CPSF1,DMD,DUSP6,EIF4A1,FN1,GPX7,HK2,IRS2,ITGA4,MCM2,MCM3,MCM4,NXT2,ORC1,RRM1,RRM2,S100A4,SCD,SSR1,THBS1,TRAP1,VIM
IL1RN		cytokine	Activated	3.128	0.000178	ATF3,CCL2,CCL20,CD44,CIITA,CXCL11,GBP1,HLA-DQB1,HSD11B1,IFI27,IFI44,IFI44L,IFI6,IGF1,IL18BP,IL32,IRF1,IRF7,KLF6,MMP9,MX1,MX2,OAS2,OAS3,RIPK1,RIPK2,STAT2,TNFSF10
POR	1.055	enzyme	Activated	3.224	3.65e-05	ABCA1,ABCC3,ACAT2,ALDH1A2,BDH1,CD36,CD74,CIITA,CSAD,CYP1A1,CYP51A1,EHHADH,FADS2,FDPS,GADD45B,GSTM1,HLA-DQA1,HLA-DQB1,HMGCS1,HMOX1,HSD17B10,HSD17B12,INSIG1,LGALS1,LSS,MSMO1,MVD,MVK,PDK4,POR,PRNP,RPS6KA2,SCD,SQLE,STARD4,STAT1,TMEM176A,TMEM97
miR-1-3p (and other miRNAs w/seed GGAAUGU)		mature microRNA	Activated	3.253	0.00227	AGRN,ANPEP,ANXA2,ARHGAP29,ATP6V0A1,AXL,BCKDHB,BCL2,C12orf49,CCSAP,CHSY1,CNN3,DDX5,FAM57A,FSTL1,G6PD,IGF1,IQGAP3,LRRC8A,NOTCH3,PGM2,PTMA,PTPRF,RABGAP1L,SH2D4A,SLC25A1,SLC44A1,THBS1,TMSB10/TMSB4X,TSPAN4,TWF1,UHRF1,UTRN,WDFY1
NUPR1	1.635	transcription regulator	Activated	3.27	5.59e-06	AGRN,ALDH5A1,ALDOC,ANP32A,ANP32E,APOBEC3B,ARHGAP11A,ASIC1,ATF3,ATP6V0A1,BNIP3,BUB1,BUB1B,C3orf62,CDC25C,CDCA3,CENPI,CNIH2,COL3A1,DEPTOR,DHTKD1,ENO2,EPB41L4A-AS1,ESPL1,EXO1,EXTL2,FUCA1,GDF15,GINS1,GK,GPCPD1,GTSE1,HBEGF,HILPDA,HK2,HLTF,IRS2,KANK2,KIF20A,KLF6,LINC01963,LMNB1,MEGF9,MKI67,MKKS,MX2,MYH10,NRROS,NUCKS1,NUPR1,PCTP,PFKFB4,PHLDA1,PIM1,PRAG1,PRNP,RNF19B,RNFT2,SAMD4A,SESN2,SHOX2,SIK1/SIK1B,SI…	429 (6)
GATA1		transcription regulator	Activated	3.431	0.000197	ALOX5AP,AQP1,BCL2,BIRC5,BMP6,BTG2,CA2,CALR,CCL5,CD36,CDK6,CDKN2C,CIITA,CNN3,CYBB,DMTN,DUT,ETS2,GATA2,IKZF3,INHA,INHBB,IPO5,IRF8,ITGA2B,ITGA6,ITGAX,KDM4A,KIT,MCM3,MPL,MTHFD1,MYB,PBXIP1,PIM1,POLD1,PRDM8,PSTPIP2,RAD54L,RNASE2,RPL22,RRM1,SATB1,SLC19A1,SRM,ST3GAL6,TFEB,TGM2,TOP2A,UHRF1,ZFPM1,ZNF366	91 (2)
INSIG1	-1.148	other	Activated	3.433	7.02e-10	AACS,ABCA1,ABCG1,ACACA,ACSS2,ALOX5AP,CCL22,CCL5,CXCL10,CXCL13,CYP51A1,FABP4,FADS1,FADS2,FASN,FDPS,G6PD,HLA-DQA1,HMGCS1,IL12B,IRF8,IRS2,LSS,MARCO,MLXIPL,MVK,OLR1,PLIN2,SCARB1,SCD,SQLE,SREBF1,STARD4,UCP2	132 (4)
CDKN2A		transcription regulator	Activated	3.668	0.00231	BCL2,BIRC5,BMI1,BTG2,BUB1B,C3,CAPG,CCL2,CCL22,CCL5,CCNA1,CDC25A,CDC25C,CDCA7L,CDKN2C,CENPK,CXCL10,CXCL13,CXCL14,CXCR2,DDX5,FANCA,GFRA2,GSPT1,GTSE1,IL15,KANK2,LTA,MCM4,MELK,MKI67,MMP2,MYBL2,NFKB2,PBX3,PDGFA,RRM1,RRM2,RRM2B,SERTAD1,TCF19,TGIF1,TMEM97,TMPO,TP63,TPP1,VIM,ZNF385A	738 (22)
mir-21		microRNA	Activated	3.77	0.0011	ANLN,BCL2,BTG2,C1R,CARD6,CASP4,CCL2,CDC25A,CDK6,COL3A1,CXCL10,DDAH1,DLGAP5,FN1,GBP5,GTSE1,IRF1,JAG1,LTB,MARCO,MKI67,MMP2,MMP9,NME1,NMT2,NUCKS1,NUSAP1,OAS2,OAS3,PLAT,SIGLEC1,SLC16A10,SLC25A37,SOD2,SSR1,STAT1,STAT2,STMN1,TBC1D1,TERT,TGM1,TLR1,TMEM97,TOP2A,UBE2L6,VCAM1	490 (7)
RBL2		other	Activated	3.789	0.00089	BUB1,BUB1B,CAMKK2,CASP4,CDC25A,CDC25C,CDC6,CDR2,DNMT1,GRK6,KPNA2,MT1G,MYBL2,PIM1,POLD1,RRM2,SFRP1,STMN1,TEAD4,TERT,TRAF5,VEGFB	258 (7)
miR-124-3p (and other miRNAs w/seed AAGGCAC)		mature microRNA	Activated	3.923	0.0477	AK2,ALDH9A1,ANXA8/ANXA8L1,ARHGAP29,ATL3,CAV1,CCL2,CDCA7,CDCA7L,CDK6,CHSY1,CYP1B1,ELF4,FAM57A,GAS2L1,GMCL1,JAG1,LMNB1,MAD2L2,MTMR6,MYO10,NAA15,NID1,NME4,OAF,PODXL,SHLD2,SUCLG2,TARBP1,TJP2,TMEM263,UHRF1,VSNL1
