## Supplemental Table 13 for "Heterogeneous Nuclear Ribonucleoprotein C is an Indispensable Target in Acute Myeloid Leukemia"

### Sheet: Sheet1
Supplementary Table 12
MAX transcripts expressed in BEAT AML dataset
Transcript	Mean Expression_AML	Mean Expression_Control
201	0.804602	0.643989					Myc-inactivating isoforms
202	10.9233	6.55047					Myc-activating isoforms
204	0.422555	0.210371
205	25.3821	14.2063
206	0.499826	0.29202
211	0.635798	0.42322
213	0.573258	0.43821
216	0.317996	0.297777
218	1.32852	0.915029
219	0.209871	0.140009
208	2.00299	1.58355
209	0.252943	0.245629
210	10.6473	44.6773
214	3.89168	2.30625
215	0.505463	0.563671
217	0.934064	0.619055
